# Most azole antifungal resistance mutations in the drug target provide cross-resistance and carry no intrinsic fitness cost

**DOI:** 10.1101/2023.12.13.571438

**Authors:** Camille Bédard, Isabelle Gagnon-Arsenault, Jonathan Boisvert, Samuel Plante, Alexandre K. Dubé, Alicia Pageau, Anna Fijarczyk, Jehoshua Sharma, Laetitia Maroc, Rebecca S. Shapiro, Christian R. Landry

**Affiliations:** Institut de Biologie Intégrative et des Systèmes (IBIS), Université Laval, G1V 0A6, Québec, Canada; Département de Biochimie, de Microbiologie et de Bio-informatique, Faculté des Sciences et de Génie, Université Laval, G1V 0A6, Québec, Canada; Département de Biologie, Faculté des Sciences et de Génie, Université Laval, G1V 0A6, Québec, Canada; PROTEO, Le regroupement québécois de recherche sur la fonction, l’ingénierie et les applications des protéines, Université Laval, G1V 0A6, Québec, Canada; Centre de Recherche sur les Données Massives (CRDM), Université Laval, G1V 0A6, Québec, Canada; Department of Molecular and Cellular Biology, University of Guelph, N1G 2W1, Guelph, Canada

## Abstract

Azole antifungals are among the most frequently used drugs to treat fungal infections. Amino acid substitutions in and around the binding site of the azole target Erg11 (Cyp51) are a common resistance mechanism in pathogenic yeasts such as *Candida albicans*. How many and which mutations confer resistance, and at what cost, is however largely unknown. Here, we measure the impact of nearly 4,000 amino acid variants of the Erg11 ligand binding pocket on the susceptibility to six medical azoles. We find that a large fraction of amino acid substitutions lead to resistance (33%), most resistance mutations confer cross-resistance to two or more azoles (88%) and most importantly, only a handful of resistance mutations show a significant fitness cost in the absence of drug (9%). Our results reveal that resistance to azoles can arise through a large set of mutations and this will likely lead to azole pan-resistance, with very little evolutionary compromise. Such a resource will help inform treatment choices in clinical settings and guide the development of new drugs.
