## Supplementary material for "Most azole antifungal resistance mutations in the drug target provide cross-resistance and carry no intrinsic fitness cost": Sup file

### Sheet: Oligos
Name	Short description	Sequence
CLOP224-A1	Add Illumina sequencing adaptors, Foward	AATGATACGGCGACCACCGAGATCTACACTATAGCCTTCGTCGGCAGCGTC
CLOP225-A1	Add Illumina sequencing adaptors Fragment 1, Reverse	CAAGCAGAAGACGGCATACGAGATCGAGTAATGTCTCGTGGGCTCGG
CLOP225-B1	Add Illumina sequencing adaptors Fragment 2, Reverse	CAAGCAGAAGACGGCATACGAGATTCTCCGGAGTCTCGTGGGCTCGG
CLOP225-C1	Add Illumina sequencing adaptors Fragment 3, Reverse	CAAGCAGAAGACGGCATACGAGATAATGAGCGGTCTCGTGGGCTCGG
CLOP225-D1	Add Illumina sequencing adaptors Fragment 4, Reverse	CAAGCAGAAGACGGCATACGAGATGGAATCTCGTCTCGTGGGCTCGG
CLOP252-A10	Amplification of pRS31-N, Forward	TCTAGAACTAGTGGATCCCC
CLOP252-B10	Amplification of pRS31-N, Reverse	GCGGCCGCCACCGCGGTGGA		*Oligos used for C. albicans genome editing are listed in the CRISPR sheet
CLOP252-C10	Amplification of ScERG11 (including promoter and terminator) for cloning in pRS31-N, Foward	TCCACCGCGGTGGCGGCCGCttaaggtcgtaaacgactgc
CLOP252-C8	Amplification of CaERG11 and add homology to ScERG11 promoter and terminator homology, Foward	CAGAACAAACGAGTAATACAAGGATGGCCATTGTTGAAACGGT		*Oligos used in the "Validations by site-directed mutagenesis" are listed in the Validations site-directed mutag sheet.
CLOP252-D10	Amplification of ScERG11 (including promoter and terminator) for cloning in pRS31-N, Reverse	GGGGATCCACTAGTTCTAGAagctgtgtgttctctcttc
CLOP252-D8	Amplification of CaERG11 and adding homology to ScERG11 promoter and terminator homology, Reverse	CTGTTTTTTTTTTTTTTCTCAGTTACAAACCTCAAAACATACATGTCTCTC
CLOP252-G8	Amplification of pRS31-N-ScERG11 without ERG11 but with native promoter and terminator, Foward	GGTTTGTAACTGAGAAAAAAAAAAAAAACAG		*Oligos used in the "Pooled competition assay and high-throughput sequencing" are listed in the Sample sheets of supplementary data 6.
CLOP252-H8	Amplification of pRS31-N-ScERG11 without ERG11 but with native promoter and terminator, Reverse	CCTTGTATTACTCGTTTGTTCTG
CLOP258-A6	Amplification of KANMX-tetO7 module, Foward	gcctgcaggtcgactctagaAGCGGATAACAATTTCACACAGGA
CLOP258-B6	Amplification of KANMX-tetO7 module, Reverse	cggccagtgaattcgagctcCATGGATCCCCCGAATTGATC
CLOP258-D7	Amplification of the KANMX-tetO7 module from pKB33, Reverse	TACGTATTCCAATGCCTCTCCAACGATTGACTTGGTAGCAGACATGGATCCCCCGAATTGATC
CLOP258-E1	Site directed mutagenesis of CaERG11 amino acid substitution G464S (GGT to TCT), Reverse	CTCACCATATCTTCCCTTCTCTGGCGGTAGACATAGATGT
CLOP258-F1	Site directed mutagenesis of CaERG11 amino acid substitution G464S (GGT to TCT), Forward	ACATCTATGTCTACCGCCAGAGAAGGGAAGATATGGTGAG
CLOP258-F9	Amplification of CaERG11 variant library, Foward	CAGAACAAACGAGTAATACAAGG
CLOP258-G6	Amplification of the KANMX-tetO7 module from pKB33, Foward	TTCATTATATTAATTAATAGTTTCCAGAAAAAATTTTTTTTCCTTAGCGGATAACAATTTCACACAGGA
CLOP259-D3	ScERG11 terminator amplification, Flanking region corresponding to ScERG11 promoter, add pRS31-N homology and Ps sites, Foward	cagaacaaacgagtaatacaaggCATATGggtttgtaactgagaaaaaaaaaaaaaacag
CLOP259-E3	Amplification of ScERG11 terminator and add vector and PS homology, Reverse	CCCGTAATGTGCTCGTATGGagctgtgtgttctctcttctaatcc
CLOP259-F3	Amplification of pRS31-N ScERG11 without ScERG11 and the terminator and add PS sites and 20N barcode, Forward	CCATACGAGCACATTACGGGacNNNNNNNNNNNNNNNNNNNNcaCCTCAGTCGCTCAGTCAAGtctagaactagtggatcccc
CLOP259-H3	Amplification of CaERG11 variant library and add terminator homology, Reverse	ctgttttttttttttttctcagttacaaaccTCAAAACATACATGTCTCTCTTTTCTCC
CLOP279-A6	Amplification of CaERG11 Fragment 1, Foward	TCGTCGGCAGCGTCAGATGTGTATAAGAGACAGNAAGAAAAGATAGAGCACCCC
CLOP279-B8	Amplification of CaERG11 Fragment 1, Reverse	GTCTCGTGGGCTCGGAGATGTGTATAAGAGACAGNNTGAAACTTTCGTCTGTTACG
CLOP279-C6	Amplification of CaERG11 Fragment 2, Foward	TCGTCGGCAGCGTCAGATGTGTATAAGAGACAGNTAAATTCGCGCTTACTACGG
CLOP279-D8	Amplification of CaERG11 Fragment 2, Reverse	GTCTCGTGGGCTCGGAGATGTGTATAAGAGACAGNNCCGTCTTTGTATGTGCTATG
CLOP279-E6	Amplification of CaERG11 Fragment 3, Foward	TCGTCGGCAGCGTCAGATGTGTATAAGAGACAGNTGACATTGACCCTAACAGAG
CLOP279-F8	Amplification of CaERG11 Fragment 3, Reverse	GTCTCGTGGGCTCGGAGATGTGTATAAGAGACAGNNTCTCACTCGTGTGTGCGTAG
CLOP279-G6	Amplification of CaERG11 Fragment 4, Foward	TCGTCGGCAGCGTCAGATGTGTATAAGAGACAGNCCACTTAGGATCCCTGAAAC
CLOP279-H8	Amplification of CaERG11 Fragment 4, Reverse	GTCTCGTGGGCTCGGAGATGTGTATAAGAGACAGNNCTCCCAAATTATTTCAGCCG
CLOP321-D2	Amplification of mEGFP for integration in pRS31N-CaERG11, Forward	GGCTGAAATAATTTGGGAGAAAAGAGAGACATGTATGTTTGTTTCCAAGGGTGAAGAACT
CLOP321-E2	Amplification of mEGFP for integration in pRS31N-CaERG11, Reverse	tctctttttctgttttttttttttttctcagttacaaaccTTACTTGTACAATTCGTCC
CLOP321-F2	Amplification of pRS31N-CaERG11 for mEGFP Gibson Cloning, Forward	gagaaaaaaaaaaaaaacagaaaaagagagaagttgtacattcacgtgggcc
CLOP321-G2	Amplification of pRS31N-CaERG11 for mEGFP Gibson Cloning, Reverse	AAACATACATGTCTCTCTTTTCTCC

### Sheet: Plasmids
Centromeric plasmids used in the project.
Name	Resistance markers	Content	Gene promoter and terminator	Reference/sequence
pUC19-CaERG11	AMP	Candida albicans ERG11 (from SC5314 strain(Gillum et al. 1984), Candida Genome Database (CGD): C5_00660C_A) codon optimised for expression in S. cerevisiae	None	https://benchling.com/s/seq-XCDcjbmguHMFB4oC2jjV?m=slm-u5jAuaJjbeVL2F9vMFNB
pRS31-N	AMP + NAT	None	None	Hénault et al., 2023		*Plasmids used for C. albicans genome editing are listed in the CRISPR sheet
pRS31N-ScERG11	AMP + NAT	Saccharomyces cerevisiae ERG11 (SGD, YHR007C)	Saccharomyces cerevisiae ERG11 native	https://benchling.com/s/seq-oOsiYYme0iVWZ1adbANw
pRS31N-CaERG11	AMP + NAT	Candida albicans ERG11 (from SC5314 strain(Gillum et al. 1984), Candida Genome Database (CGD): C5_00660C_A) codon optimised for expression in S. cerevisiae	Saccharomyces cerevisiae ERG11 native	https://benchling.com/s/seq-AU0DptHDWT58qk4wPcip
pRS31N-Barcode	AMP + NAT	No gene expressed. Presence of a ndeI restriction site, 20N barcode and universal priming sites (PS).	Saccharomyces cerevisiae ERG11 native	https://benchling.com/s/seq-nSuBc7dkAonbC7bbNqrr?m=slm-VmHCo3QqyTraK7AGWSlv
pKB33	AMP + KAN	KANMX-tetO7 module (Mnaimneh et al., 2004)	None	Evans-Yamamoto et al., 2023
MoBY-ERG11	KAN	Saccharomyces cerevisiae ERG11 (SGD, YHR007C)	Saccharomyces cerevisiae ERG11 native	Ho et al., 2009
F65V-34a-mEGFP	NAT	mEGFP	None	Unpublished material shared from Michael Springer lab
pRS31N-CaERG11-mEGFP	AMP + NAT	Candida albicans ERG11 (from SC5314 strain(Gillum et al. 1984), Candida Genome Database (CGD): C5_00660C_A) codon optimised for expression in S. cerevisiae taggued with the meGFP	Saccharomyces cerevisiae ERG11 native	https://benchling.com/s/seq-NK1V1RZGh5uehooFD6U1?m=slm-HIEcM2IprmpZePVmK1eD

### Sheet: CRISPR
Candida albicans genome editing
Name	Description	Reference/sequence
pRS252	Candida-optimized Cas9 plasmid	Razzaq et al., 2021; Shapiro et al., 2018
pRS118	sgRNA promoter, SNR52 and sgRNA tail cloned in pRS252	AAATTGTAAACGTTAATATTTTGTTAAAATTCGCGTTAAATTTTTGTTAAATCAGCTCATTTTTTAACCAATAGGCCGAAATCGGCAAAATCCCTTATAAATCAAAAGAATAGACCGAGATAGGGTTGAGTGTTGTTCCAGTTTGGAACAAGAGTCCACTATTAAAGAACGTGGACTCCAACGTCAAAGGGCGAAAAACCGTCTATCAGGGCGATGGCCCACTACGTGAACCATCACCCTAATCAAGTTTTTTGGGGTCGAGGTGCCGTAAAGCACTAAATCGGAACCCTAAAGGGAGCCCCCGATTTAGAGCTTGACGGGGAAAGCCGGAAGGACGATGAAGGAGAGAAAGTAGTAAGACAATATGACTTTGGACAGATATGAGATAAAAGTTTTAAA…
oRS1335	sgRNA	Forward = cgaGGTGAGGCGGAATCTGTTGA Reverse = aacTCAACAGATTCCGCCTCACC
gRS92	repair template	TAATTGGTATTCTTATGGGTGGTCAACATACTTCTGCTTCTACTTCTGCTTGGTTCTTGTTACATTTAGGTGAAAAACCTCATTTACAAGATGTTATTTATCAAGAAGTTGTTGAATTATTGAAAGAAAAAGGTGGTGATTTGAATGATTTGACTTATGAAGATTTACAAAAATTACCATCAGTCAATAACACTATTAAGGAAACTCTCAGAATGCATATGCCATTACATTCTATTTTTAGAAAAGTTACTAACCCATTAAGAATCCCTGAAACCAATTATATTGTTCCAAAAGGTCATTATGTTTTAGTTTCTCCAGGTTATGCTCATACTAGTGAAAGATATTTTGATAACCCTGAAGATTTTGATCCAACTAGATGGGATACTGCTGCTGCCAAAG…
pRS684	pRS118 with oRS1335 cloned	AAATTGTAAACGTTAATATTTTGTTAAAATTCGCGTTAAATTTTTGTTAAATCAGCTCATTTTTTAACCAATAGGCCGAAATCGGCAAAATCCCTTATAAATCAAAAGAATAGACCGAGATAGGGTTGAGTGTTGTTCCAGTTTGGAACAAGAGTCCACTATTAAAGAACGTGGACTCCAACGTCAAAGGGCGAAAAACCGTCTATCAGGGCGATGGCCCACTACGTGAACCATCACCCTAATCAAGTTTTTTGGGGTCGAGGTGCCGTAAAGCACTAAATCGGAACCCTAAAGGGAGCCCCCGATTTAGAGCTTGACGGGGAAAGCCGGAAGGACGATGAAGGAGAGAAAGTAGTAAGACAATATGACTTTGGACAGATATGAGATAAAAGTTTTAAA…
oRS1340	oligo for amplification of gRS92, Foward	TAATTGGTATTCTTATGGGTGGTC
oRS1341	oligo for amplification of gRS92, Reverse	AAAAATGCAGATTGAAAAATTTTTTGTTTC

### Sheet: Validations site-directed mutag
Amino acid variants	DNA variants	Forward	Reverse
W57F	TGG57TTC	GGTATTCTATTGGATACCCttcTTCGGCTCAGCAGCGTCT	AGACGCTGCTGAGCCGAAgaaGGGTATCCAATAGAATACC
V112K	GTC112AAG	CAATGCGAAGTTAAGCGATaagTCTGCTGAAGATGCATAC	GTATGCATCTTCAGCAGActtATCGCTTAACTTCGCATTG
S113I	TCT113ATT	TGCGAAGTTAAGCGATGTCattGCTGAAGATGCATACAAA	TTTGTATGCATCTTCAGCaatGACATCGCTTAACTTCGCA
I131G	ATC131GGT	GGTATTCGGAAAGGGAGTTggtTACGATTGTCCCAACAGT	ACTGTTGGGACAATCGTAaccAACTCCCTTTCCGAATACC			*Mutated codon in the oligos are in lowercases
Y132N	TAC132AAC	ATTCGGAAAGGGAGTTATCaacGATTGTCCCAACAGTCGT	ACGACTGTTGGGACAATCgttGATAACTCCCTTTCCGAAT
Y132M	TAC132ATG	ATTCGGAAAGGGAGTTATCatgGATTGTCCCAACAGTCGT	ACGACTGTTGGGACAATCcatGATAACTCCCTTTCCGAAT
K143L	AAA143TTG	CAGTCGTCTGATGGAGCAGttgAAGTTTGCTAAATTCGCG	CGCGAATTTAGCAAACTTcaaCTGCTCCATCAGACGACTG
P230L	CCG230TTG	TTTGGATAAAGGTTTTACTttgATAAATTTCGTGTTCCCA	TGGGAACACGAAATTTATcaaAGTAAAACCTTTATCCAAA
M292I	ATG292ATT	ATACAAAGACGGTGTGAAGattACCGACCAGGAGATTGCA	TGCAATCTCCTGGTCGGTaatCTTCACACCGTCTTTGTAT
M292R	ATG292AGA	ATACAAAGACGGTGTGAAGagaACCGACCAGGAGATTGCA	TGCAATCTCCTGGTCGGTtctCTTCACACCGTCTTTGTAT
G303P	GGT303CCA	GATTGCAAACCTGCTTATAccaATTTTAATGGGTGGACAG	CTGTCCACCCATTAAAATtggTATAAGCAGGTTTGCAATC
T311Q	ACA311CAA	TTTAATGGGTGGACAGCACcaaTCAGCTTCTACGTCAGCA	TGCTGACGTAGAAGCTGAttgGTGCTGTCCACCCATTAAA
N363M	AAC363ATG	GCAAAAATTGCCGTCAGTCatgAACACGATCAAGGAAACG	CGTTTCCTTGATCGTGTTcatGACTGACGGCAATTTTTGC
P375C	CCT375TGT	AACGCTAAGGATGCACATGtgtCTACACAGTATATTCAGA	TCTGAATATACTGTGTAGacaCATGTGCATCCTTAGCGTT
I379K	ATA379AAG	GCACATGCCTCTACACAGTaagTTCAGAAAAGTTACTAAC	GTTAGTAACTTTTCTGAActtACTGTGTAGAGGCATGTGC
G464V	GGT464GTT	CTCACCATATCTTCCCTTCgttGGCGGTAGACATAGATGT	ACATCTATGTCTACCGCCaacGAAGGGAAGATATGGTGAG
A476N	GCA476AAC	ATGTATAGGTGAACAATTTaacTACGTTCAGCTGGGAACC	GGTTCCCAGCTGAACGTAgttAAATTGTTCACCTATACAT
S506T	AGC506ACT	AGTCCCTGATCCTGACTATactTCTATGGTTGTTCTACCC	GGGTAGAACAACCATAGAagtATAGTCAGGATCAGGGACT
S60Y	TCA60TAC	TTGGATACCCTGGTTCGGCtacGCAGCGTCTTATGGTCAA	TTGACCATAAGACGCTGCgtaGCCGAACCAGGGTATCCAA
Y64W	TAT64TGG	GTTCGGCTCAGCAGCGTCTtggGGTCAACAACCGTATGAA	TTCATACGGTTGTTGACCccaAGACGCTGCTGAGCCGAAC
L88F	CTT88TTC	TGTTTTTTCCTTTATGCTTttcGGGAAAATAATGACTGTG	CACAGTCATTATTTTCCCgaaAAGCATAAAGGAAAAAACA
K128H	AAG128CAC	AACAACTCCGGTATTCGGAcacGGAGTTATCTACGATTGT	ACAATCGTAGATAACTCCgtgTCCGAATACCGGAGTTGTT
V130L	GTT130TTG	TCCGGTATTCGGAAAGGGAttgATCTACGATTGTCCCAAC	GTTGGGACAATCGTAGATcaaTCCCTTTCCGAATACCGGA
A146H	GCT146CAC	GATGGAGCAGAAAAAGTTTcacAAATTCGCGCTTACTACG	CGTAGTAAGCGCGAATTTgtgAAACTTTTTCTGCTCCATC
L280R	CTG280AGA	CAGAGACTTGATTGATTCTagaCTGATTCATAGCACATAC	GTATGTGCTATGAATCAGtctAGAATCAATCAAGTCTCTG
I302A	ATA302GCT	GGAGATTGCAAACCTGCTTgctGGTATTTTAATGGGTGGA	TCCACCCATTAAAATACCagcAAGCAGGTTTGCAATCTCC
G464W	GGT464TGG	CTCACCATATCTTCCCTTCtggGGCGGTAGACATAGATGT	ACATCTATGTCTACCGCCccaGAAGGGAAGATATGGTGAG
H468M	CAT468ATG	TCCCTTCGGTGGCGGTAGAatgAGATGTATAGGTGAACAA	TTGTTCACCTATACATCTcatTCTACCGCCACCGAAGGGA
S506V	AGC506GTT	AGTCCCTGATCCTGACTATgttTCTATGGTTGTTCTACCC	GGGTAGAACAACCATAGAaacATAGTCAGGATCAGGGACT
F105A	TTC105GCT	AAAGGGTCACGAATTTGTCgctAATGCGAAGTTAAGCGAT	ATCGCTTAACTTCGCATTagcGACAAATTCGTGACCCTTT
S154W	TCA154TGG	ATTCGCGCTTACTACGGACtggTTCAAAAGGTATGTACCC	GGGTACATACCTTTTGAAccaGTCCGTAGTAAGCGCGAAT
I277L	ATT277TTG	TGACCCTAACAGAGACTTGttgGATTCTCTGCTGATTCAT	ATGAATCAGCAGAGAATCcaaCAAGTCTCTGTTAGGGTCA
S314I	TCT314ATT	TGGACAGCACACATCAGCTattACGTCAGCATGGTTTCTG	CAGAAACCATGCTGACGTaatAGCTGATGTGTGCTGTCCA
G465Q	GGC465CAA	ACCATATCTTCCCTTCGGTcaaGGTAGACATAGATGTATA	TATACATCTATGTCTACCttgACCGAAGGGAAGATATGGT
R467S	AGA467TCT	TCTTCCCTTCGGTGGCGGTtctCATAGATGTATAGGTGAA	TTCACCTATACATCTATGagaACCGCCACCGAAGGGAAGA
V509M	GTT509ATG	TCCTGACTATAGCTCTATGatgGTTCTACCCACCGAACCG	CGGTTCGGTGGGTAGAACcatCATAGAGCTATAGTCAGGA
G59K	GGC59AAG	CTATTGGATACCCTGGTTCaagTCAGCAGCGTCTTATGGT	ACCATAAGACGCTGCTGActtGAACCAGGGTATCCAATAG
K147C	AAA147TGT	GGAGCAGAAAAAGTTTGCTtgtTTCGCGCTTACTACGGAC	GTCCGTAGTAAGCGCGAAacaAGCAAACTTTTTCTGCTCC
S203V	TCC203GTT	CATTTTTACCGCCAGCAGGgttTTATTTGGCGACGAGATG	CATCTCGTCGCCAAATAAaacCCTGCTGGCGGTAAAAATG
S312R	TCA312AGA	AATGGGTGGACAGCACACAagaGCTTCTACGTCAGCATGG	CCATGCTGACGTAGAAGCtctTGTGTGCTGTCCACCCATT
L480K	CTG480AAG	ACAATTTGCATACGTTCAGaagGGAACCATATTAACGACG	CGTCGTTAATATGGTTCCcttCTGAACGTATGCAAATTGT
V509Y	GTT509TAC	TCCTGACTATAGCTCTATGtacGTTCTACCCACCGAACCG	CGGTTCGGTGGGTAGAACgtaCATAGAGCTATAGTCAGGA
Q67F	CAA67TTC	AGCAGCGTCTTATGGTCAAttcCCGTATGAATTTTTTGAG	CTCAAAAAATTCATACGGgaaTTGACCATAAGACGCTGCT
F103L	TTT103TTG	TGGCCCAAAGGGTCACGAAttgGTCTTCAATGCGAAGTTA	TAACTTCGCATTGAAGACcaaTTCGTGACCCTTTGGGCCA
T151R	ACT151AGA	GTTTGCTAAATTCGCGCTTagaACGGACTCATTCAAAAGG	CCTTTTGAATGAGTCCGTtctAAGCGCGAATTTAGCAAAC
V362C	GTC362TGT	TCTGCAAAAATTGCCGTCAtgtAACAACACGATCAAGGAA	TTCCTTGATCGTGTTGTTacaTGACGGCAATTTTTGCAGA
S458R	TCA458AGA	AGTATCAAAAGGCGTCAGCagaCCATATCTTCCCTTCGGT	ACCGAAGGGAAGATATGGtctGCTGACGCCTTTTGATACT
Y477V	TAC477GTT	TATAGGTGAACAATTTGCAgttGTTCAGCTGGGAACCATA	TATGGTTCCCAGCTGAACaacTGCAAATTGTTCACCTATA
G464S	GGT464TCT	CTCACCATATCTTCCCTTCtctGGCGGTAGACATAGATGT	ACATCTATGTCTACCGCCagaGAAGGGAAGATATGGTGAG
