## Supplementary material for "Most azole antifungal resistance mutations in the drug target provide cross-resistance and carry no intrinsic fitness cost": Sup file

### Sheet: Sheet1
List of the 206 positions and wild type amino acids of C. albicans chosen for the DMS according to the alignment with S. cerevisiae WT sequence.
S. cerevisiae Positions	S. cerevisiae WT amino acids	C. albicans Positions	C. albicans WT amino acids
63	I	55	I
65	W	57	W
66	V	58	F
67	G	59	G
68	S	60	S
69	A	61	A
70	V	62	A
71	V	63	S
72	Y	64	Y
73	G	65	G
74	M	66	Q
75	K	67	Q
76	P	68	P
77	Y	69	Y
79	F	71	F
80	F	72	F
93	F	85	F
94	V	86	M
95	L	87	L
96	L	88	L
97	G	89	G
98	R	90	K
100	M	92	M
102	V	94	V
108	G	100	G
109	H	101	H
110	E	102	E
111	F	103	F
112	V	104	V
113	F	105	F
114	N	106	N
115	A	107	A
117	L	109	L
120	V	112	V
121	S	113	S
122	A	114	A
123	E	115	E
124	A	116	D
125	A	117	A
126	Y	118	Y
127	A	119	K
128	H	120	H
129	L	121	L
130	T	122	T
131	T	123	T
132	P	124	P
133	V	125	V
134	F	126	F
135	G	127	G
136	K	128	K
137	G	129	G
138	V	130	V
139	I	131	I
140	Y	132	Y
141	D	133	D
142	C	134	C
143	P	135	P
144	N	136	N
145	S	137	S
146	R	138	R
147	L	139	L
148	M	140	M
149	E	141	E
150	Q	142	Q
151	K	143	K
152	K	144	K
153	F	145	F
154	V	146	A
155	K	147	K
156	G	148	F
157	A	149	A
158	L	150	L
159	T	151	T
162	A	154	S
163	F	155	F
166	Y	158	Y
170	I	162	I
200	Q	192	Q
203	M	195	I
204	T	196	T
205	I	197	I
207	T	199	T
208	A	200	A
209	S	201	S
210	R	202	R
211	S	203	S
212	L	204	L
213	L	205	F
232	L	224	L
233	D	225	D
234	K	226	K
235	G	227	G
236	F	228	F
237	T	229	T
238	P	230	P
239	I	231	I
240	N	232	N
241	F	233	F
242	V	234	V
243	F	235	F
246	L	238	L
251	Y	243	Y
254	R	246	R
265	Y	257	Y
282	D	275	D
283	L	276	L
284	I	277	I
287	L	280	L
299	M	292	M
303	E	296	E
304	I	297	I
305	A	298	A
306	N	299	N
307	L	300	L
308	L	301	L
309	I	302	I
310	G	303	G
311	V	304	I
312	L	305	L
313	M	306	M
314	G	307	G
315	G	308	G
316	Q	309	Q
317	H	310	H
318	T	311	T
319	S	312	S
320	A	313	A
321	A	314	S
322	T	315	T
323	S	316	S
324	A	317	A
325	W	318	W
326	I	319	F
366	L	362	V
367	N	363	N
369	T	365	T
370	I	366	I
371	K	367	K
372	E	368	E
373	T	369	T
374	L	370	L
375	R	371	R
376	M	372	M
377	H	373	H
378	H	374	M
379	P	375	P
380	L	376	L
381	H	377	H
382	S	378	S
383	L	379	I
384	F	380	F
385	R	381	R
386	K	382	K
405	H	401	Y
406	V	402	V
407	L	403	L
408	V	404	V
409	S	405	S
410	P	406	P
411	G	407	G
412	Y	408	Y
414	H	410	H
436	A	432	A
437	S	434	A
438	S	436	S
446	D	446	D
447	Y	447	Y
448	G	448	G
449	F	449	F
450	G	450	G
452	I	452	V
456	V	456	V
458	S	458	S
459	P	459	P
460	Y	460	Y
461	L	461	L
462	P	462	P
463	F	463	F
464	G	464	G
465	G	465	G
466	G	466	G
467	R	467	R
468	H	468	H
469	R	469	R
470	C	470	C
471	I	471	I
472	G	472	G
473	E	473	E
474	H	474	Q
475	F	475	F
476	A	476	A
477	Y	477	Y
479	Q	479	Q
480	L	480	L
481	G	481	G
483	L	483	I
484	M	484	L
504	P	503	P
505	D	504	D
506	F	505	Y
507	T	506	S
508	S	507	S
509	M	508	M
510	V	509	V
511	T	510	V
512	L	511	L
