## Supplementary material for "Most azole antifungal resistance mutations in the drug target provide cross-resistance and carry no intrinsic fitness cost": Sup file

### Sheet: Sheet1
Occurrence of codons in S. cerevisiae ERG11
Colored codons are the codons used for the library. In yellow, the most used codon and in pink the second most used.
Amino acids	Codons	Occurrence	Percentage
* Stop	TAA	1	1
* Stop	TAG	0	0
* Stop	TGA	0	0
Total		1	1
A	GCT	19	0,63
A	GCC	6	0,2
A	GCA	5	0,17
A	GCG	0	0
Total		30	1
C	TGT	4	1
C	TGC	0	0
Total		4	1
D	GAT	18	0,72
D	GAC	7	0,28
Total		25	1
E	GAA	27	0,87
E	GAG	4	0,13
Total		31	1
F	TTC	18	0,67
F	TTT	9	0,33
Total		27	1
G	GGT	31	0,91
G	GGA	3	0,09
G	GGC	0	0
G	GGG	0	0
Total		34	1
H	CAC	12	0,67
H	CAT	6	0,33
Total		18	1
I	ATT	18	0,55
I	ATC	13	0,39
I	ATA	2	0,06
Total		33	1
K	AAG	29	0,78
K	AAA	8	0,22
Total		37	1
L	TTG	31	0,6
L	TTA	14	0,27
L	CTA	6	0,12
L	CTT	1	0,02
L	CTC	0	0
L	CTG	0	0
Total		52	1
M	ATG	18	1
Total			1
N	AAC	13	0,72
N	AAT	5	0,28
Total		18	1
P	CCA	22	0,73
P	CCT	8	0,27
P	CCC	0	0
P	CCG	0	0
Total		30	1
Q	CAA	16	0,94
Q	CAG	1	0,06
Total		17	1
R	AGA	20	0,8
R	CGT	5	0,2
R	CGC	0	0
R	CGA	0	0
R	CGG	0	0
R	AGG	0	0
Total		25	1
S	TCT	16	0,5
S	TCC	6	0,19
S	TCA	5	0,16
S	AGT	3	0,09
S	AGC	2	0,06
S	TCG	0	0
Total		32	1
T	ACT	18	0,64
T	ACC	8	0,29
T	ACA	2	0,07
T	ACG	0	0
Total		28	1
V	GTT	17	0,49
V	GTC	10	0,29
V	GTG	6	0,17
V	GTA	2	0,06
Total		35	1
W	TGG	7	1
Total			1
Y	TAC	23	0,79
Y	TAT	6	0,21
Total		29	1
