## Supplementary material for "Most azole antifungal resistance mutations in the drug target provide cross-resistance and carry no intrinsic fitness cost": Sup file

### Sheet: F1
Sample	number	Name	Condition	Locus	Timepoint	Antifungal	Fragment	Replicate	Lane	reads_file_For	reads_file_Rev	RC_for_seq	RC_for_primer	RC_rev_seq	RC_rev_primer	nbr_reads
24		CaERG11_0_Clotri_F1_A		CaERG11	0	Clotri	F1	A	L001	CaERG11_0_Clotri_F1_A_R1.fastq.gz	CaERG11_0_Clotri_F1_A_R2.fastq.gz	NAAGAAAAGATAGAGCACCCC	CLOP279-A6	NNTGAAACTTTCGTCTGTTACG	CLOP279-B8	5000000
32		CaERG11_0_Clotri_F1_B		CaERG11	0	Clotri	F1	B	L001	CaERG11_0_Clotri_F1_B_R1.fastq.gz	CaERG11_0_Clotri_F1_B_R2.fastq.gz	NNAAGAAAAGATAGAGCACCCC	CLOP279-A8	NTGAAACTTTCGTCTGTTACG	CLOP279-B6	5000000
40		CaERG11_0_Clotri_F1_C		CaERG11	0	Clotri	F1	C	L001	CaERG11_0_Clotri_F1_C_R1.fastq.gz	CaERG11_0_Clotri_F1_C_R2.fastq.gz	NNNAAGAAAAGATAGAGCACCCC	CLOP279-A10	TGAAACTTTCGTCTGTTACG	CLOP273-B7	5000000
61	48	CaERG11_0_Fluco_F1_1_L001	CaERG11_0_Fluco_F1_1	CaERG11	0	Fluco	F1	1	L001	CaERG11_0_Fluco_F1_1_S48_L001_R1.fastq.gz	CaERG11_0_Fluco_F1_1_S48_L001_R2.fastq.gz	TCGTCGGCAGCGTCAGATGTGTATAAGAGACAGNAAGAAAAGATAGAGCACCCC	CLOP279-A6	GTCTCGTGGGCTCGGAGATGTGTATAAGAGACAGNNTGAAACTTTCGTCTGTTACG	CLOP225-A3	3500000
88	48	CaERG11_0_Fluco_F1_1_L002	CaERG11_0_Fluco_F1_1	CaERG11	0	Fluco	F1	1	L002	CaERG11_0_Fluco_F1_1_S48_L002_R1.fastq.gz	CaERG11_0_Fluco_F1_1_S48_L002_R2.fastq.gz	TCGTCGGCAGCGTCAGATGTGTATAAGAGACAGNAAGAAAAGATAGAGCACCCC	CLOP279-A6	GTCTCGTGGGCTCGGAGATGTGTATAAGAGACAGNNTGAAACTTTCGTCTGTTACG	CLOP225-A3	3500000
62	56	CaERG11_0_Fluco_F1_2_L001	CaERG11_0_Fluco_F1_2	CaERG11	0	Fluco	F1	2	L001	CaERG11_0_Fluco_F1_2_S56_L001_R1.fastq.gz	CaERG11_0_Fluco_F1_2_S56_L001_R2.fastq.gz	TCGTCGGCAGCGTCAGATGTGTATAAGAGACAGNNAAGAAAAGATAGAGCACCCC	CLOP279-A8	GTCTCGTGGGCTCGGAGATGTGTATAAGAGACAGNTGAAACTTTCGTCTGTTACG	CLOP225-A3	3500000
89	56	CaERG11_0_Fluco_F1_2_L002	CaERG11_0_Fluco_F1_2	CaERG11	0	Fluco	F1	2	L002	CaERG11_0_Fluco_F1_2_S56_L002_R1.fastq.gz	CaERG11_0_Fluco_F1_2_S56_L002_R2.fastq.gz	TCGTCGGCAGCGTCAGATGTGTATAAGAGACAGNNAAGAAAAGATAGAGCACCCC	CLOP279-A8	GTCTCGTGGGCTCGGAGATGTGTATAAGAGACAGNTGAAACTTTCGTCTGTTACG	CLOP225-A3	3500000
63	64	CaERG11_0_Fluco_F1_3_L001	CaERG11_0_Fluco_F1_3	CaERG11	0	Fluco	F1	3	L001	CaERG11_0_Fluco_F1_3_S64_L001_R1.fastq.gz	CaERG11_0_Fluco_F1_3_S64_L001_R2.fastq.gz	TCGTCGGCAGCGTCAGATGTGTATAAGAGACAGNNNAAGAAAAGATAGAGCACCCC	CLOP279-A10	GTCTCGTGGGCTCGGAGATGTGTATAAGAGACAGTGAAACTTTCGTCTGTTACG	CLOP225-A3	3500000
90	64	CaERG11_0_Fluco_F1_3_L002	CaERG11_0_Fluco_F1_3	CaERG11	0	Fluco	F1	3	L002	CaERG11_0_Fluco_F1_3_S64_L002_R1.fastq.gz	CaERG11_0_Fluco_F1_3_S64_L002_R2.fastq.gz	TCGTCGGCAGCGTCAGATGTGTATAAGAGACAGNNNAAGAAAAGATAGAGCACCCC	CLOP279-A10	GTCTCGTGGGCTCGGAGATGTGTATAAGAGACAGTGAAACTTTCGTCTGTTACG	CLOP225-A3	3500000
48		CaERG11_0_Isa_F1_A		CaERG11	0	Isa	F1	A	L001	CaERG11_0_Isa_F1_A_R1.fastq.gz	CaERG11_0_Isa_F1_A_R2.fastq.gz	NAAGAAAAGATAGAGCACCCC	CLOP279-A6	NNTGAAACTTTCGTCTGTTACG	CLOP279-B8	5000000
56		CaERG11_0_Isa_F1_B		CaERG11	0	Isa	F1	B	L001	CaERG11_0_Isa_F1_B_R1.fastq.gz	CaERG11_0_Isa_F1_B_R2.fastq.gz	NNAAGAAAAGATAGAGCACCCC	CLOP279-A8	NTGAAACTTTCGTCTGTTACG	CLOP279-B6	5000000
64		CaERG11_0_Isa_F1_C		CaERG11	0	Isa	F1	C	L001	CaERG11_0_Isa_F1_C_R1.fastq.gz	CaERG11_0_Isa_F1_C_R2.fastq.gz	NNNAAGAAAAGATAGAGCACCCC	CLOP279-A10	TGAAACTTTCGTCTGTTACG	CLOP273-B7	5000000
0		CaERG11_0_Itra_F1_A		CaERG11	0	Itra	F1	A	L001	CaERG11_0_Itra_F1_A_R1.fastq.gz	CaERG11_0_Itra_F1_A_R2.fastq.gz	NAAGAAAAGATAGAGCACCCC	CLOP279-A6	NNTGAAACTTTCGTCTGTTACG	CLOP279-B8	5000000
8		CaERG11_0_Itra_F1_B		CaERG11	0	Itra	F1	B	L001	CaERG11_0_Itra_F1_B_R1.fastq.gz	CaERG11_0_Itra_F1_B_R2.fastq.gz	NNAAGAAAAGATAGAGCACCCC	CLOP279-A8	NTGAAACTTTCGTCTGTTACG	CLOP279-B6	5000000
16		CaERG11_0_Itra_F1_C		CaERG11	0	Itra	F1	C	L001	CaERG11_0_Itra_F1_C_R1.fastq.gz	CaERG11_0_Itra_F1_C_R2.fastq.gz	NNNAAGAAAAGATAGAGCACCCC	CLOP279-A10	TGAAACTTTCGTCTGTTACG	CLOP273-B7	5000000
55	1	CaERG11_0_None_F1_1_L001	CaERG11_0_None_F1_1	CaERG11	0	None	F1	1	L001	CaERG11_0_None_F1_1_S1_L001_R1.fastq.gz	CaERG11_0_None_F1_1_S1_L001_R2.fastq.gz	TCGTCGGCAGCGTCAGATGTGTATAAGAGACAGNAAGAAAAGATAGAGCACCCC	CLOP279-A6	GTCTCGTGGGCTCGGAGATGTGTATAAGAGACAGNNTGAAACTTTCGTCTGTTACG	CLOP225-A1	3500000
82	1	CaERG11_0_None_F1_1_L002	CaERG11_0_None_F1_1	CaERG11	0	None	F1	1	L002	CaERG11_0_None_F1_1_S1_L002_R1.fastq.gz	CaERG11_0_None_F1_1_S1_L002_R2.fastq.gz	TCGTCGGCAGCGTCAGATGTGTATAAGAGACAGNAAGAAAAGATAGAGCACCCC	CLOP279-A6	GTCTCGTGGGCTCGGAGATGTGTATAAGAGACAGNNTGAAACTTTCGTCTGTTACG	CLOP225-A1	3500000
56	9	CaERG11_0_None_F1_2_L001	CaERG11_0_None_F1_2	CaERG11	0	None	F1	2	L001	CaERG11_0_None_F1_2_S9_L001_R1.fastq.gz	CaERG11_0_None_F1_2_S9_L001_R2.fastq.gz	TCGTCGGCAGCGTCAGATGTGTATAAGAGACAGNNAAGAAAAGATAGAGCACCCC	CLOP279-A8	GTCTCGTGGGCTCGGAGATGTGTATAAGAGACAGNTGAAACTTTCGTCTGTTACG	CLOP225-A1	3500000
83	9	CaERG11_0_None_F1_2_L002	CaERG11_0_None_F1_2	CaERG11	0	None	F1	2	L002	CaERG11_0_None_F1_2_S9_L002_R1.fastq.gz	CaERG11_0_None_F1_2_S9_L002_R2.fastq.gz	TCGTCGGCAGCGTCAGATGTGTATAAGAGACAGNNAAGAAAAGATAGAGCACCCC	CLOP279-A8	GTCTCGTGGGCTCGGAGATGTGTATAAGAGACAGNTGAAACTTTCGTCTGTTACG	CLOP225-A1	3500000
57	17	CaERG11_0_None_F1_3_L001	CaERG11_0_None_F1_3	CaERG11	0	None	F1	3	L001	CaERG11_0_None_F1_3_S17_L001_R1.fastq.gz	CaERG11_0_None_F1_3_S17_L001_R2.fastq.gz	TCGTCGGCAGCGTCAGATGTGTATAAGAGACAGNNNAAGAAAAGATAGAGCACCCC	CLOP279-A10	GTCTCGTGGGCTCGGAGATGTGTATAAGAGACAGTGAAACTTTCGTCTGTTACG	CLOP225-A1	3500000
84	17	CaERG11_0_None_F1_3_L002	CaERG11_0_None_F1_3	CaERG11	0	None	F1	3	L002	CaERG11_0_None_F1_3_S17_L002_R1.fastq.gz	CaERG11_0_None_F1_3_S17_L002_R2.fastq.gz	TCGTCGGCAGCGTCAGATGTGTATAAGAGACAGNNNAAGAAAAGATAGAGCACCCC	CLOP279-A10	GTCTCGTGGGCTCGGAGATGTGTATAAGAGACAGTGAAACTTTCGTCTGTTACG	CLOP225-A1	3500000
96		CaERG11_0_Posaco_F1_A		CaERG11	0	Posaco	F1	A	L001	CaERG11_0_Posaco_F1_A_R1.fastq.gz	CaERG11_0_Posaco_F1_A_R2.fastq.gz	NAAGAAAAGATAGAGCACCCC	CLOP279-A6	NNTGAAACTTTCGTCTGTTACG	CLOP279-B8	5000000
104		CaERG11_0_Posaco_F1_B		CaERG11	0	Posaco	F1	B	L001	CaERG11_0_Posaco_F1_B_R1.fastq.gz	CaERG11_0_Posaco_F1_B_R2.fastq.gz	NNAAGAAAAGATAGAGCACCCC	CLOP279-A8	NTGAAACTTTCGTCTGTTACG	CLOP279-B6	5000000
112		CaERG11_0_Posaco_F1_C		CaERG11	0	Posaco	F1	C	L001	CaERG11_0_Posaco_F1_C_R1.fastq.gz	CaERG11_0_Posaco_F1_C_R2.fastq.gz	NNNAAGAAAAGATAGAGCACCCC	CLOP279-A10	TGAAACTTTCGTCTGTTACG	CLOP273-B7	5000000
72		CaERG11_0_Vorico_F1_A		CaERG11	0	Vorico	F1	A	L001	CaERG11_0_Vorico_F1_A_R1.fastq.gz	CaERG11_0_Vorico_F1_A_R2.fastq.gz	NAAGAAAAGATAGAGCACCCC	CLOP279-A6	NNTGAAACTTTCGTCTGTTACG	CLOP279-B8	5000000
80		CaERG11_0_Vorico_F1_B		CaERG11	0	Vorico	F1	B	L001	CaERG11_0_Vorico_F1_B_R1.fastq.gz	CaERG11_0_Vorico_F1_B_R2.fastq.gz	NNAAGAAAAGATAGAGCACCCC	CLOP279-A8	NTGAAACTTTCGTCTGTTACG	CLOP279-B6	5000000
88		CaERG11_0_Vorico_F1_C		CaERG11	0	Vorico	F1	C	L001	CaERG11_0_Vorico_F1_C_R1.fastq.gz	CaERG11_0_Vorico_F1_C_R2.fastq.gz	NNNAAGAAAAGATAGAGCACCCC	CLOP279-A10	TGAAACTTTCGTCTGTTACG	CLOP273-B7	5000000
28		CaERG11_2_Clotri_F1_A		CaERG11	2	Clotri	F1	A	L001	CaERG11_2_Clotri_F1_A_R1.fastq.gz	CaERG11_2_Clotri_F1_A_R2.fastq.gz	NAAGAAAAGATAGAGCACCCC	CLOP279-A6	NNTGAAACTTTCGTCTGTTACG	CLOP279-B8	5000000
36		CaERG11_2_Clotri_F1_B		CaERG11	2	Clotri	F1	B	L001	CaERG11_2_Clotri_F1_B_R1.fastq.gz	CaERG11_2_Clotri_F1_B_R2.fastq.gz	NNAAGAAAAGATAGAGCACCCC	CLOP279-A8	NTGAAACTTTCGTCTGTTACG	CLOP279-B6	5000000
44		CaERG11_2_Clotri_F1_C		CaERG11	2	Clotri	F1	C	L001	CaERG11_2_Clotri_F1_C_R1.fastq.gz	CaERG11_2_Clotri_F1_C_R2.fastq.gz	NNNAAGAAAAGATAGAGCACCCC	CLOP279-A10	TGAAACTTTCGTCTGTTACG	CLOP273-B7	5000000
76	72	CaERG11_2_Fluco_F1_1_L001	CaERG11_2_Fluco_F1_1	CaERG11	2	Fluco	F1	1	L001	CaERG11_2_Fluco_F1_1_S72_L001_R1.fastq.gz	CaERG11_2_Fluco_F1_1_S72_L001_R2.fastq.gz	TCGTCGGCAGCGTCAGATGTGTATAAGAGACAGNAAGAAAAGATAGAGCACCCC	CLOP279-A6	GTCTCGTGGGCTCGGAGATGTGTATAAGAGACAGNNTGAAACTTTCGTCTGTTACG	CLOP225-A4	3500000
103	72	CaERG11_2_Fluco_F1_1_L002	CaERG11_2_Fluco_F1_1	CaERG11	2	Fluco	F1	1	L002	CaERG11_2_Fluco_F1_1_S72_L002_R1.fastq.gz	CaERG11_2_Fluco_F1_1_S72_L002_R2.fastq.gz	TCGTCGGCAGCGTCAGATGTGTATAAGAGACAGNAAGAAAAGATAGAGCACCCC	CLOP279-A6	GTCTCGTGGGCTCGGAGATGTGTATAAGAGACAGNNTGAAACTTTCGTCTGTTACG	CLOP225-A4	3500000
77	80	CaERG11_2_Fluco_F1_2_L001	CaERG11_2_Fluco_F1_2	CaERG11	2	Fluco	F1	2	L001	CaERG11_2_Fluco_F1_2_S80_L001_R1.fastq.gz	CaERG11_2_Fluco_F1_2_S80_L001_R2.fastq.gz	TCGTCGGCAGCGTCAGATGTGTATAAGAGACAGNNAAGAAAAGATAGAGCACCCC	CLOP279-A8	GTCTCGTGGGCTCGGAGATGTGTATAAGAGACAGNTGAAACTTTCGTCTGTTACG	CLOP225-A4	3500000
104	80	CaERG11_2_Fluco_F1_2_L002	CaERG11_2_Fluco_F1_2	CaERG11	2	Fluco	F1	2	L002	CaERG11_2_Fluco_F1_2_S80_L002_R1.fastq.gz	CaERG11_2_Fluco_F1_2_S80_L002_R2.fastq.gz	TCGTCGGCAGCGTCAGATGTGTATAAGAGACAGNNAAGAAAAGATAGAGCACCCC	CLOP279-A8	GTCTCGTGGGCTCGGAGATGTGTATAAGAGACAGNTGAAACTTTCGTCTGTTACG	CLOP225-A4	3500000
78	88	CaERG11_2_Fluco_F1_3_L001	CaERG11_2_Fluco_F1_3	CaERG11	2	Fluco	F1	3	L001	CaERG11_2_Fluco_F1_3_S88_L001_R1.fastq.gz	CaERG11_2_Fluco_F1_3_S88_L001_R2.fastq.gz	TCGTCGGCAGCGTCAGATGTGTATAAGAGACAGNNNAAGAAAAGATAGAGCACCCC	CLOP279-A10	GTCTCGTGGGCTCGGAGATGTGTATAAGAGACAGTGAAACTTTCGTCTGTTACG	CLOP225-A4	3500000
105	88	CaERG11_2_Fluco_F1_3_L002	CaERG11_2_Fluco_F1_3	CaERG11	2	Fluco	F1	3	L002	CaERG11_2_Fluco_F1_3_S88_L002_R1.fastq.gz	CaERG11_2_Fluco_F1_3_S88_L002_R2.fastq.gz	TCGTCGGCAGCGTCAGATGTGTATAAGAGACAGNNNAAGAAAAGATAGAGCACCCC	CLOP279-A10	GTCTCGTGGGCTCGGAGATGTGTATAAGAGACAGTGAAACTTTCGTCTGTTACG	CLOP225-A4	3500000
52		CaERG11_2_Isa_F1_A		CaERG11	2	Isa	F1	A	L001	CaERG11_2_Isa_F1_A_R1.fastq.gz	CaERG11_2_Isa_F1_A_R2.fastq.gz	NAAGAAAAGATAGAGCACCCC	CLOP279-A6	NNTGAAACTTTCGTCTGTTACG	CLOP279-B8	5000000
60		CaERG11_2_Isa_F1_B		CaERG11	2	Isa	F1	B	L001	CaERG11_2_Isa_F1_B_R1.fastq.gz	CaERG11_2_Isa_F1_B_R2.fastq.gz	NNAAGAAAAGATAGAGCACCCC	CLOP279-A8	NTGAAACTTTCGTCTGTTACG	CLOP279-B6	5000000
68		CaERG11_2_Isa_F1_C		CaERG11	2	Isa	F1	C	L001	CaERG11_2_Isa_F1_C_R1.fastq.gz	CaERG11_2_Isa_F1_C_R2.fastq.gz	NNNAAGAAAAGATAGAGCACCCC	CLOP279-A10	TGAAACTTTCGTCTGTTACG	CLOP273-B7	5000000
4		CaERG11_2_Itra_F1_A		CaERG11	2	Itra	F1	A	L001	CaERG11_2_Itra_F1_A_R1.fastq.gz	CaERG11_2_Itra_F1_A_R2.fastq.gz	NAAGAAAAGATAGAGCACCCC	CLOP279-A6	NNTGAAACTTTCGTCTGTTACG	CLOP279-B8	5000000
12		CaERG11_2_Itra_F1_B		CaERG11	2	Itra	F1	B	L001	CaERG11_2_Itra_F1_B_R1.fastq.gz	CaERG11_2_Itra_F1_B_R2.fastq.gz	NNAAGAAAAGATAGAGCACCCC	CLOP279-A8	NTGAAACTTTCGTCTGTTACG	CLOP279-B6	5000000
20		CaERG11_2_Itra_F1_C		CaERG11	2	Itra	F1	C	L001	CaERG11_2_Itra_F1_C_R1.fastq.gz	CaERG11_2_Itra_F1_C_R2.fastq.gz	NNNAAGAAAAGATAGAGCACCCC	CLOP279-A10	TGAAACTTTCGTCTGTTACG	CLOP273-B7	5000000
100		CaERG11_2_Posaco_F1_A		CaERG11	2	Posaco	F1	A	L001	CaERG11_2_Posaco_F1_A_R1.fastq.gz	CaERG11_2_Posaco_F1_A_R2.fastq.gz	NAAGAAAAGATAGAGCACCCC	CLOP279-A6	NNTGAAACTTTCGTCTGTTACG	CLOP279-B8	5000000
108		CaERG11_2_Posaco_F1_B		CaERG11	2	Posaco	F1	B	L001	CaERG11_2_Posaco_F1_B_R1.fastq.gz	CaERG11_2_Posaco_F1_B_R2.fastq.gz	NNAAGAAAAGATAGAGCACCCC	CLOP279-A8	NTGAAACTTTCGTCTGTTACG	CLOP279-B6	5000000
116		CaERG11_2_Posaco_F1_C		CaERG11	2	Posaco	F1	C	L001	CaERG11_2_Posaco_F1_C_R1.fastq.gz	CaERG11_2_Posaco_F1_C_R2.fastq.gz	NNNAAGAAAAGATAGAGCACCCC	CLOP279-A10	TGAAACTTTCGTCTGTTACG	CLOP273-B7	5000000
76		CaERG11_2_Vorico_F1_A		CaERG11	2	Vorico	F1	A	L001	CaERG11_2_Vorico_F1_A_R1.fastq.gz	CaERG11_2_Vorico_F1_A_R2.fastq.gz	NAAGAAAAGATAGAGCACCCC	CLOP279-A6	NNTGAAACTTTCGTCTGTTACG	CLOP279-B8	5000000
84		CaERG11_2_Vorico_F1_B		CaERG11	2	Vorico	F1	B	L001	CaERG11_2_Vorico_F1_B_R1.fastq.gz	CaERG11_2_Vorico_F1_B_R2.fastq.gz	NNAAGAAAAGATAGAGCACCCC	CLOP279-A8	NTGAAACTTTCGTCTGTTACG	CLOP279-B6	5000000
92		CaERG11_2_Vorico_F1_C		CaERG11	2	Vorico	F1	C	L001	CaERG11_2_Vorico_F1_C_R1.fastq.gz	CaERG11_2_Vorico_F1_C_R2.fastq.gz	NNNAAGAAAAGATAGAGCACCCC	CLOP279-A10	TGAAACTTTCGTCTGTTACG	CLOP273-B7	5000000
79	29	CaERG11_3_None_F1_1_L001	CaERG11_3_None_F1_1	CaERG11	3	None	F1	1	L001	CaERG11_3_None_F1_1_S29_L001_R1.fastq.gz	CaERG11_3_None_F1_1_S29_L001_R2.fastq.gz	TCGTCGGCAGCGTCAGATGTGTATAAGAGACAGNAAGAAAAGATAGAGCACCCC	CLOP279-A6	GTCTCGTGGGCTCGGAGATGTGTATAAGAGACAGNNTGAAACTTTCGTCTGTTACG	CLOP225-E2	3500000
106	29	CaERG11_3_None_F1_1_L002	CaERG11_3_None_F1_1	CaERG11	3	None	F1	1	L002	CaERG11_3_None_F1_1_S29_L002_R1.fastq.gz	CaERG11_3_None_F1_1_S29_L002_R2.fastq.gz	TCGTCGGCAGCGTCAGATGTGTATAAGAGACAGNAAGAAAAGATAGAGCACCCC	CLOP279-A6	GTCTCGTGGGCTCGGAGATGTGTATAAGAGACAGNNTGAAACTTTCGTCTGTTACG	CLOP225-E2	3500000
80	36	CaERG11_3_None_F1_2_L001	CaERG11_3_None_F1_2	CaERG11	3	None	F1	2	L001	CaERG11_3_None_F1_2_S36_L001_R1.fastq.gz	CaERG11_3_None_F1_2_S36_L001_R2.fastq.gz	TCGTCGGCAGCGTCAGATGTGTATAAGAGACAGNNAAGAAAAGATAGAGCACCCC	CLOP279-A8	GTCTCGTGGGCTCGGAGATGTGTATAAGAGACAGNTGAAACTTTCGTCTGTTACG	CLOP225-E2	3500000
107	36	CaERG11_3_None_F1_2_L002	CaERG11_3_None_F1_2	CaERG11	3	None	F1	2	L002	CaERG11_3_None_F1_2_S36_L002_R1.fastq.gz	CaERG11_3_None_F1_2_S36_L002_R2.fastq.gz	TCGTCGGCAGCGTCAGATGTGTATAAGAGACAGNNAAGAAAAGATAGAGCACCCC	CLOP279-A8	GTCTCGTGGGCTCGGAGATGTGTATAAGAGACAGNTGAAACTTTCGTCTGTTACG	CLOP225-E2	3500000
81	44	CaERG11_3_None_F1_3_L001	CaERG11_3_None_F1_3	CaERG11	3	None	F1	3	L001	CaERG11_3_None_F1_3_S44_L001_R1.fastq.gz	CaERG11_3_None_F1_3_S44_L001_R2.fastq.gz	TCGTCGGCAGCGTCAGATGTGTATAAGAGACAGNNNAAGAAAAGATAGAGCACCCC	CLOP279-A10	GTCTCGTGGGCTCGGAGATGTGTATAAGAGACAGTGAAACTTTCGTCTGTTACG	CLOP225-E2	3500000
108	44	CaERG11_3_None_F1_3_L002	CaERG11_3_None_F1_3	CaERG11	3	None	F1	3	L002	CaERG11_3_None_F1_3_S44_L002_R1.fastq.gz	CaERG11_3_None_F1_3_S44_L002_R2.fastq.gz	TCGTCGGCAGCGTCAGATGTGTATAAGAGACAGNNNAAGAAAAGATAGAGCACCCC	CLOP279-A10	GTCTCGTGGGCTCGGAGATGTGTATAAGAGACAGTGAAACTTTCGTCTGTTACG	CLOP225-E2	3500000

### Sheet: F2
Sample	number	Name	Condition	Locus	Timepoint	Antifungal	Fragment	Replicate	Lane	reads_file_For	reads_file_Rev	RC_for_seq	RC_for_primer	RC_rev_seq	RC_rev_primer	nbr_reads
25		CaERG11_0_Clotri_F2_A		CaERG11	0	Clotri	F2	A	L001	CaERG11_0_Clotri_F2_A_R1.fastq.gz	CaERG11_0_Clotri_F2_A_R2.fastq.gz	NTAAATTCGCGCTTACTACGG	CLOP279-C6	NNCCGTCTTTGTATGTGCTATG	CLOP279-D8	5000000
33		CaERG11_0_Clotri_F2_B		CaERG11	0	Clotri	F2	B	L001	CaERG11_0_Clotri_F2_B_R1.fastq.gz	CaERG11_0_Clotri_F2_B_R2.fastq.gz	NNTAAATTCGCGCTTACTACGG	CLOP279-C8	NCCGTCTTTGTATGTGCTATG	CLOP279-D6	5000000
41		CaERG11_0_Clotri_F2_C		CaERG11	0	Clotri	F2	C	L001	CaERG11_0_Clotri_F2_C_R1.fastq.gz	CaERG11_0_Clotri_F2_C_R2.fastq.gz	NNNTAAATTCGCGCTTACTACGG	CLOP279-C10	CCGTCTTTGTATGTGCTATG	CLOP273-D7	5000000
7	49	CaERG11_0_Fluco_F2_1_L001	CaERG11_0_Fluco_F2_1	CaERG11	0	Fluco	F2	1	L001	CaERG11_0_Fluco_F2_1_S49_L001_R1_001.fastq.gz	CaERG11_0_Fluco_F2_1_S49_L001_R2_001.fastq.gz	NTAAATTCGCGCTTACTACGG	CLOP279-C6	CCGTCTTTGTATGTGCTATGNN	CLOP279-D8	1500000
34	49	CaERG11_0_Fluco_F2_1_L002	CaERG11_0_Fluco_F2_1	CaERG11	0	Fluco	F2	1	L002	CaERG11_0_Fluco_F2_1_S49_L002_R1_001.fastq.gz	CaERG11_0_Fluco_F2_1_S49_L002_R2_001.fastq.gz	NTAAATTCGCGCTTACTACGG	CLOP279-C6	CCGTCTTTGTATGTGCTATGNN	CLOP279-D8	1500000
8	57	CaERG11_0_Fluco_F2_2_L001	CaERG11_0_Fluco_F2_2	CaERG11	0	Fluco	F2	2	L001	CaERG11_0_Fluco_F2_2_S57_L001_R1_001.fastq.gz	CaERG11_0_Fluco_F2_2_S57_L001_R2_001.fastq.gz	NNTAAATTCGCGCTTACTACGG	CLOP279-C8	CCGTCTTTGTATGTGCTATGN	CLOP279-D6	1500000
35	57	CaERG11_0_Fluco_F2_2_L002	CaERG11_0_Fluco_F2_2	CaERG11	0	Fluco	F2	2	L002	CaERG11_0_Fluco_F2_2_S57_L002_R1_001.fastq.gz	CaERG11_0_Fluco_F2_2_S57_L002_R2_001.fastq.gz	NNTAAATTCGCGCTTACTACGG	CLOP279-C8	CCGTCTTTGTATGTGCTATGN	CLOP279-D6	1500000
9	65	CaERG11_0_Fluco_F2_3_L001	CaERG11_0_Fluco_F2_3	CaERG11	0	Fluco	F2	3	L001	CaERG11_0_Fluco_F2_3_S65_L001_R1_001.fastq.gz	CaERG11_0_Fluco_F2_3_S65_L001_R2_001.fastq.gz	NNNTAAATTCGCGCTTACTACGG	CLOP279-C10	CCGTCTTTGTATGTGCTATG	CLOP273-D7	1500000
36	65	CaERG11_0_Fluco_F2_3_L002	CaERG11_0_Fluco_F2_3	CaERG11	0	Fluco	F2	3	L002	CaERG11_0_Fluco_F2_3_S65_L002_R1_001.fastq.gz	CaERG11_0_Fluco_F2_3_S65_L002_R2_001.fastq.gz	NNNTAAATTCGCGCTTACTACGG	CLOP279-C10	CCGTCTTTGTATGTGCTATG	CLOP273-D7	1500000
49		CaERG11_0_Isa_F2_A		CaERG11	0	Isa	F2	A	L001	CaERG11_0_Isa_F2_A_R1.fastq.gz	CaERG11_0_Isa_F2_A_R2.fastq.gz	NTAAATTCGCGCTTACTACGG	CLOP279-C6	NNCCGTCTTTGTATGTGCTATG	CLOP279-D8	5000000
57		CaERG11_0_Isa_F2_B		CaERG11	0	Isa	F2	B	L001	CaERG11_0_Isa_F2_B_R1.fastq.gz	CaERG11_0_Isa_F2_B_R2.fastq.gz	NNTAAATTCGCGCTTACTACGG	CLOP279-C8	NCCGTCTTTGTATGTGCTATG	CLOP279-D6	5000000
65		CaERG11_0_Isa_F2_C		CaERG11	0	Isa	F2	C	L001	CaERG11_0_Isa_F2_C_R1.fastq.gz	CaERG11_0_Isa_F2_C_R2.fastq.gz	NNNTAAATTCGCGCTTACTACGG	CLOP279-C10	CCGTCTTTGTATGTGCTATG	CLOP273-D7	5000000
1		CaERG11_0_Itra_F2_A		CaERG11	0	Itra	F2	A	L001	CaERG11_0_Itra_F2_A_R1.fastq.gz	CaERG11_0_Itra_F2_A_R2.fastq.gz	NTAAATTCGCGCTTACTACGG	CLOP279-C6	NNCCGTCTTTGTATGTGCTATG	CLOP279-D8	5000000
9		CaERG11_0_Itra_F2_B		CaERG11	0	Itra	F2	B	L001	CaERG11_0_Itra_F2_B_R1.fastq.gz	CaERG11_0_Itra_F2_B_R2.fastq.gz	NNTAAATTCGCGCTTACTACGG	CLOP279-C8	NCCGTCTTTGTATGTGCTATG	CLOP279-D6	5000000
17		CaERG11_0_Itra_F2_C		CaERG11	0	Itra	F2	C	L001	CaERG11_0_Itra_F2_C_R1.fastq.gz	CaERG11_0_Itra_F2_C_R2.fastq.gz	NNNTAAATTCGCGCTTACTACGG	CLOP279-C10	CCGTCTTTGTATGTGCTATG	CLOP273-D7	5000000
1	2	CaERG11_0_None_F2_1_L001	CaERG11_0_None_F2_1	CaERG11	0	None	F2	1	L001	CaERG11_0_None_F2_1_S2_L001_R1_001.fastq.gz	CaERG11_0_None_F2_1_S2_L001_R2_001.fastq.gz	NTAAATTCGCGCTTACTACGG	CLOP279-C6	CCGTCTTTGTATGTGCTATGNN	CLOP279-D8	1500000
28	2	CaERG11_0_None_F2_1_L002	CaERG11_0_None_F2_1	CaERG11	0	None	F2	1	L002	CaERG11_0_None_F2_1_S2_L002_R1_001.fastq.gz	CaERG11_0_None_F2_1_S2_L002_R2_001.fastq.gz	NTAAATTCGCGCTTACTACGG	CLOP279-C6	CCGTCTTTGTATGTGCTATGNN	CLOP279-D8	1500000
2	10	CaERG11_0_None_F2_2_L001	CaERG11_0_None_F2_2	CaERG11	0	None	F2	2	L001	CaERG11_0_None_F2_2_S10_L001_R1_001.fastq.gz	CaERG11_0_None_F2_2_S10_L001_R2_001.fastq.gz	NNTAAATTCGCGCTTACTACGG	CLOP279-C8	CCGTCTTTGTATGTGCTATGN	CLOP279-D6	1500000
29	10	CaERG11_0_None_F2_2_L002	CaERG11_0_None_F2_2	CaERG11	0	None	F2	2	L002	CaERG11_0_None_F2_2_S10_L002_R1_001.fastq.gz	CaERG11_0_None_F2_2_S10_L002_R2_001.fastq.gz	NNTAAATTCGCGCTTACTACGG	CLOP279-C8	CCGTCTTTGTATGTGCTATGN	CLOP279-D6	1500000
3	18	CaERG11_0_None_F2_3_L001	CaERG11_0_None_F2_3	CaERG11	0	None	F2	3	L001	CaERG11_0_None_F2_3_S18_L001_R1_001.fastq.gz	CaERG11_0_None_F2_3_S18_L001_R2_001.fastq.gz	NNNTAAATTCGCGCTTACTACGG	CLOP279-C10	CCGTCTTTGTATGTGCTATG	CLOP273-D7	1500000
30	18	CaERG11_0_None_F2_3_L002	CaERG11_0_None_F2_3	CaERG11	0	None	F2	3	L002	CaERG11_0_None_F2_3_S18_L002_R1_001.fastq.gz	CaERG11_0_None_F2_3_S18_L002_R2_001.fastq.gz	NNNTAAATTCGCGCTTACTACGG	CLOP279-C10	CCGTCTTTGTATGTGCTATG	CLOP273-D7	1500000
97		CaERG11_0_Posaco_F2_A		CaERG11	0	Posaco	F2	A	L001	CaERG11_0_Posaco_F2_A_R1.fastq.gz	CaERG11_0_Posaco_F2_A_R2.fastq.gz	NTAAATTCGCGCTTACTACGG	CLOP279-C6	NNCCGTCTTTGTATGTGCTATG	CLOP279-D8	5000000
105		CaERG11_0_Posaco_F2_B		CaERG11	0	Posaco	F2	B	L001	CaERG11_0_Posaco_F2_B_R1.fastq.gz	CaERG11_0_Posaco_F2_B_R2.fastq.gz	NNTAAATTCGCGCTTACTACGG	CLOP279-C8	NCCGTCTTTGTATGTGCTATG	CLOP279-D6	5000000
113		CaERG11_0_Posaco_F2_C		CaERG11	0	Posaco	F2	C	L001	CaERG11_0_Posaco_F2_C_R1.fastq.gz	CaERG11_0_Posaco_F2_C_R2.fastq.gz	NNNTAAATTCGCGCTTACTACGG	CLOP279-C10	CCGTCTTTGTATGTGCTATG	CLOP273-D7	5000000
73		CaERG11_0_Vorico_F2_A		CaERG11	0	Vorico	F2	A	L001	CaERG11_0_Vorico_F2_A_R1.fastq.gz	CaERG11_0_Vorico_F2_A_R2.fastq.gz	NTAAATTCGCGCTTACTACGG	CLOP279-C6	NNCCGTCTTTGTATGTGCTATG	CLOP279-D8	5000000
81		CaERG11_0_Vorico_F2_B		CaERG11	0	Vorico	F2	B	L001	CaERG11_0_Vorico_F2_B_R1.fastq.gz	CaERG11_0_Vorico_F2_B_R2.fastq.gz	NNTAAATTCGCGCTTACTACGG	CLOP279-C8	NCCGTCTTTGTATGTGCTATG	CLOP279-D6	5000000
89		CaERG11_0_Vorico_F2_C		CaERG11	0	Vorico	F2	C	L001	CaERG11_0_Vorico_F2_C_R1.fastq.gz	CaERG11_0_Vorico_F2_C_R2.fastq.gz	NNNTAAATTCGCGCTTACTACGG	CLOP279-C10	CCGTCTTTGTATGTGCTATG	CLOP273-D7	5000000
29		CaERG11_2_Clotri_F2_A		CaERG11	2	Clotri	F2	A	L001	CaERG11_2_Clotri_F2_A_R1.fastq.gz	CaERG11_2_Clotri_F2_A_R2.fastq.gz	NTAAATTCGCGCTTACTACGG	CLOP279-C6	NNCCGTCTTTGTATGTGCTATG	CLOP279-D8	5000000
37		CaERG11_2_Clotri_F2_B		CaERG11	2	Clotri	F2	B	L001	CaERG11_2_Clotri_F2_B_R1.fastq.gz	CaERG11_2_Clotri_F2_B_R2.fastq.gz	NNTAAATTCGCGCTTACTACGG	CLOP279-C8	NCCGTCTTTGTATGTGCTATG	CLOP279-D6	5000000
45		CaERG11_2_Clotri_F2_C		CaERG11	2	Clotri	F2	C	L001	CaERG11_2_Clotri_F2_C_R1.fastq.gz	CaERG11_2_Clotri_F2_C_R2.fastq.gz	NNNTAAATTCGCGCTTACTACGG	CLOP279-C10	CCGTCTTTGTATGTGCTATG	CLOP273-D7	5000000
22	73	CaERG11_2_Fluco_F2_1_L001	CaERG11_2_Fluco_F2_1	CaERG11	2	Fluco	F2	1	L001	CaERG11_2_Fluco_F2_1_S73_L001_R1_001.fastq.gz	CaERG11_2_Fluco_F2_1_S73_L001_R2_001.fastq.gz	NTAAATTCGCGCTTACTACGG	CLOP279-C6	CCGTCTTTGTATGTGCTATGNN	CLOP279-D8	1500000
49	73	CaERG11_2_Fluco_F2_1_L002	CaERG11_2_Fluco_F2_1	CaERG11	2	Fluco	F2	1	L002	CaERG11_2_Fluco_F2_1_S73_L002_R1_001.fastq.gz	CaERG11_2_Fluco_F2_1_S73_L002_R2_001.fastq.gz	NTAAATTCGCGCTTACTACGG	CLOP279-C6	CCGTCTTTGTATGTGCTATGNN	CLOP279-D8	1500000
23	81	CaERG11_2_Fluco_F2_2_L001	CaERG11_2_Fluco_F2_2	CaERG11	2	Fluco	F2	2	L001	CaERG11_2_Fluco_F2_2_S81_L001_R1_001.fastq.gz	CaERG11_2_Fluco_F2_2_S81_L001_R2_001.fastq.gz	NNTAAATTCGCGCTTACTACGG	CLOP279-C8	CCGTCTTTGTATGTGCTATGN	CLOP279-D6	1500000
50	81	CaERG11_2_Fluco_F2_2_L002	CaERG11_2_Fluco_F2_2	CaERG11	2	Fluco	F2	2	L002	CaERG11_2_Fluco_F2_2_S81_L002_R1_001.fastq.gz	CaERG11_2_Fluco_F2_2_S81_L002_R2_001.fastq.gz	NNTAAATTCGCGCTTACTACGG	CLOP279-C8	CCGTCTTTGTATGTGCTATGN	CLOP279-D6	1500000
24	89	CaERG11_2_Fluco_F2_3_L001	CaERG11_2_Fluco_F2_3	CaERG11	2	Fluco	F2	3	L001	CaERG11_2_Fluco_F2_3_S89_L001_R1_001.fastq.gz	CaERG11_2_Fluco_F2_3_S89_L001_R2_001.fastq.gz	NNNTAAATTCGCGCTTACTACGG	CLOP279-C10	CCGTCTTTGTATGTGCTATG	CLOP273-D7	1500000
51	89	CaERG11_2_Fluco_F2_3_L002	CaERG11_2_Fluco_F2_3	CaERG11	2	Fluco	F2	3	L002	CaERG11_2_Fluco_F2_3_S89_L002_R1_001.fastq.gz	CaERG11_2_Fluco_F2_3_S89_L002_R2_001.fastq.gz	NNNTAAATTCGCGCTTACTACGG	CLOP279-C10	CCGTCTTTGTATGTGCTATG	CLOP273-D7	1500000
53		CaERG11_2_Isa_F2_A		CaERG11	2	Isa	F2	A	L001	CaERG11_2_Isa_F2_A_R1.fastq.gz	CaERG11_2_Isa_F2_A_R2.fastq.gz	NTAAATTCGCGCTTACTACGG	CLOP279-C6	NNCCGTCTTTGTATGTGCTATG	CLOP279-D8	5000000
61		CaERG11_2_Isa_F2_B		CaERG11	2	Isa	F2	B	L001	CaERG11_2_Isa_F2_B_R1.fastq.gz	CaERG11_2_Isa_F2_B_R2.fastq.gz	NNTAAATTCGCGCTTACTACGG	CLOP279-C8	NCCGTCTTTGTATGTGCTATG	CLOP279-D6	5000000
69		CaERG11_2_Isa_F2_C		CaERG11	2	Isa	F2	C	L001	CaERG11_2_Isa_F2_C_R1.fastq.gz	CaERG11_2_Isa_F2_C_R2.fastq.gz	NNNTAAATTCGCGCTTACTACGG	CLOP279-C10	CCGTCTTTGTATGTGCTATG	CLOP273-D7	5000000
5		CaERG11_2_Itra_F2_A		CaERG11	2	Itra	F2	A	L001	CaERG11_2_Itra_F2_A_R1.fastq.gz	CaERG11_2_Itra_F2_A_R2.fastq.gz	NTAAATTCGCGCTTACTACGG	CLOP279-C6	NNCCGTCTTTGTATGTGCTATG	CLOP279-D8	5000000
13		CaERG11_2_Itra_F2_B		CaERG11	2	Itra	F2	B	L001	CaERG11_2_Itra_F2_B_R1.fastq.gz	CaERG11_2_Itra_F2_B_R2.fastq.gz	NNTAAATTCGCGCTTACTACGG	CLOP279-C8	NCCGTCTTTGTATGTGCTATG	CLOP279-D6	5000000
21		CaERG11_2_Itra_F2_C		CaERG11	2	Itra	F2	C	L001	CaERG11_2_Itra_F2_C_R1.fastq.gz	CaERG11_2_Itra_F2_C_R2.fastq.gz	NNNTAAATTCGCGCTTACTACGG	CLOP279-C10	CCGTCTTTGTATGTGCTATG	CLOP273-D7	5000000
101		CaERG11_2_Posaco_F2_A		CaERG11	2	Posaco	F2	A	L001	CaERG11_2_Posaco_F2_A_R1.fastq.gz	CaERG11_2_Posaco_F2_A_R2.fastq.gz	NTAAATTCGCGCTTACTACGG	CLOP279-C6	NNCCGTCTTTGTATGTGCTATG	CLOP279-D8	5000000
109		CaERG11_2_Posaco_F2_B		CaERG11	2	Posaco	F2	B	L001	CaERG11_2_Posaco_F2_B_R1.fastq.gz	CaERG11_2_Posaco_F2_B_R2.fastq.gz	NNTAAATTCGCGCTTACTACGG	CLOP279-C8	NCCGTCTTTGTATGTGCTATG	CLOP279-D6	5000000
117		CaERG11_2_Posaco_F2_C		CaERG11	2	Posaco	F2	C	L001	CaERG11_2_Posaco_F2_C_R1.fastq.gz	CaERG11_2_Posaco_F2_C_R2.fastq.gz	NNNTAAATTCGCGCTTACTACGG	CLOP279-C10	CCGTCTTTGTATGTGCTATG	CLOP273-D7	5000000
77		CaERG11_2_Vorico_F2_A		CaERG11	2	Vorico	F2	A	L001	CaERG11_2_Vorico_F2_A_R1.fastq.gz	CaERG11_2_Vorico_F2_A_R2.fastq.gz	NTAAATTCGCGCTTACTACGG	CLOP279-C6	NNCCGTCTTTGTATGTGCTATG	CLOP279-D8	5000000
85		CaERG11_2_Vorico_F2_B		CaERG11	2	Vorico	F2	B	L001	CaERG11_2_Vorico_F2_B_R1.fastq.gz	CaERG11_2_Vorico_F2_B_R2.fastq.gz	NNTAAATTCGCGCTTACTACGG	CLOP279-C8	NCCGTCTTTGTATGTGCTATG	CLOP279-D6	5000000
93		CaERG11_2_Vorico_F2_C		CaERG11	2	Vorico	F2	C	L001	CaERG11_2_Vorico_F2_C_R1.fastq.gz	CaERG11_2_Vorico_F2_C_R2.fastq.gz	NNNTAAATTCGCGCTTACTACGG	CLOP279-C10	CCGTCTTTGTATGTGCTATG	CLOP273-D7	5000000
25	30	CaERG11_3_None_F2_1_L001	CaERG11_3_None_F2_1	CaERG11	3	None	F2	1	L001	CaERG11_3_None_F2_1_S30_L001_R1_001.fastq.gz	CaERG11_3_None_F2_1_S30_L001_R2_001.fastq.gz	NTAAATTCGCGCTTACTACGG	CLOP279-C6	NNCCGTCTTTGTATGTGCTATG	CLOP279-D8	1500000
52	30	CaERG11_3_None_F2_1_L002	CaERG11_3_None_F2_1	CaERG11	3	None	F2	1	L002	CaERG11_3_None_F2_1_S30_L002_R1_001.fastq.gz	CaERG11_3_None_F2_1_S30_L002_R2_001.fastq.gz	NTAAATTCGCGCTTACTACGG	CLOP279-C6	NNCCGTCTTTGTATGTGCTATG	CLOP279-D8	1500000
26	37	CaERG11_3_None_F2_2_L001	CaERG11_3_None_F2_2	CaERG11	3	None	F2	2	L001	CaERG11_3_None_F2_2_S37_L001_R1_001.fastq.gz	CaERG11_3_None_F2_2_S37_L001_R2_001.fastq.gz	NNTAAATTCGCGCTTACTACGG	CLOP279-C8	NCCGTCTTTGTATGTGCTATG	CLOP279-D6	1500000
53	37	CaERG11_3_None_F2_2_L002	CaERG11_3_None_F2_2	CaERG11	3	None	F2	2	L002	CaERG11_3_None_F2_2_S37_L002_R1_001.fastq.gz	CaERG11_3_None_F2_2_S37_L002_R2_001.fastq.gz	NNTAAATTCGCGCTTACTACGG	CLOP279-C8	NCCGTCTTTGTATGTGCTATG	CLOP279-D6	1500000
27	45	CaERG11_3_None_F2_3_L001	CaERG11_3_None_F2_3	CaERG11	3	None	F2	3	L001	CaERG11_3_None_F2_3_S45_L001_R1_001.fastq.gz	CaERG11_3_None_F2_3_S45_L001_R2_001.fastq.gz	NNNTAAATTCGCGCTTACTACGG	CLOP279-C10	CCGTCTTTGTATGTGCTATG	CLOP273-D7	1500000
54	45	CaERG11_3_None_F2_3_L002	CaERG11_3_None_F2_3	CaERG11	3	None	F2	3	L002	CaERG11_3_None_F2_3_S45_L002_R1_001.fastq.gz	CaERG11_3_None_F2_3_S45_L002_R2_001.fastq.gz	NNNTAAATTCGCGCTTACTACGG	CLOP279-C10	CCGTCTTTGTATGTGCTATG	CLOP273-D7	1500000

### Sheet: F3
Sample	number	Name	Condition	Locus	Timepoint	Antifungal	Fragment	Replicate	Lane	reads_file_For	reads_file_Rev	RC_for_seq	RC_for_primer	RC_rev_seq	RC_rev_primer	nbr_reads
26		CaERG11_0_Clotri_F3_A		CaERG11	0	Clotri	F3	A	L001	CaERG11_0_Clotri_F3_A_R1.fastq.gz	CaERG11_0_Clotri_F3_A_R2.fastq.gz	NTGACATTGACCCTAACAGAG	CLOP279-E6	NNTCTCACTCGTGTGTGCGTAG	CLOP279-F8	5000000
34		CaERG11_0_Clotri_F3_B		CaERG11	0	Clotri	F3	B	L001	CaERG11_0_Clotri_F3_B_R1.fastq.gz	CaERG11_0_Clotri_F3_B_R2.fastq.gz	NNTGACATTGACCCTAACAGAG	CLOP279-E8	NTCTCACTCGTGTGTGCGTAG	CLOP279-F6	5000000
42		CaERG11_0_Clotri_F3_C		CaERG11	0	Clotri	F3	C	L001	CaERG11_0_Clotri_F3_C_R1.fastq.gz	CaERG11_0_Clotri_F3_C_R2.fastq.gz	NNNTGACATTGACCCTAACAGAG	CLOP279-E10	TCTCACTCGTGTGTGCGTAG	CLOP273-F7	5000000
115	50	CaERG11_0_Fluco_F3_1_L001	CaERG11_0_Fluco_F3_1	CaERG11	0	Fluco	F3	1	L001	CaERG11_0_Fluco_F3_1_S50_L001_R1_001.fastq.gz	CaERG11_0_Fluco_F3_1_S50_L001_R2_001.fastq.gz	NTGACATTGACCCTAACAGAG	CLOP279-E6	NNTCTCACTCGTGTGTGCGTAG	CLOP279-F8	2500000
139	50	CaERG11_0_Fluco_F3_1_L002	CaERG11_0_Fluco_F3_1	CaERG11	0	Fluco	F3	1	L002	CaERG11_0_Fluco_F3_1_S50_L002_R1_001.fastq.gz	CaERG11_0_Fluco_F3_1_S50_L002_R2_001.fastq.gz	NTGACATTGACCCTAACAGAG	CLOP279-E6	NNTCTCACTCGTGTGTGCGTAG	CLOP279-F8	2500000
116	58	CaERG11_0_Fluco_F3_2_L001	CaERG11_0_Fluco_F3_2	CaERG11	0	Fluco	F3	2	L001	CaERG11_0_Fluco_F3_2_S58_L001_R1_001.fastq.gz	CaERG11_0_Fluco_F3_2_S58_L001_R2_001.fastq.gz	NNTGACATTGACCCTAACAGAG	CLOP279-E8	NTCTCACTCGTGTGTGCGTAG	CLOP279-F6	2500000
140	58	CaERG11_0_Fluco_F3_2_L002	CaERG11_0_Fluco_F3_2	CaERG11	0	Fluco	F3	2	L002	CaERG11_0_Fluco_F3_2_S58_L002_R1_001.fastq.gz	CaERG11_0_Fluco_F3_2_S58_L002_R2_001.fastq.gz	NNTGACATTGACCCTAACAGAG	CLOP279-E8	NTCTCACTCGTGTGTGCGTAG	CLOP279-F6	2500000
117	66	CaERG11_0_Fluco_F3_3_L001	CaERG11_0_Fluco_F3_3	CaERG11	0	Fluco	F3	3	L001	CaERG11_0_Fluco_F3_3_S66_L001_R1_001.fastq.gz	CaERG11_0_Fluco_F3_3_S66_L001_R2_001.fastq.gz	NNNTGACATTGACCCTAACAGAG	CLOP279-E10	TCTCACTCGTGTGTGCGTAG	CLOP273-F7	2500000
141	66	CaERG11_0_Fluco_F3_3_L002	CaERG11_0_Fluco_F3_3	CaERG11	0	Fluco	F3	3	L002	CaERG11_0_Fluco_F3_3_S66_L002_R1_001.fastq.gz	CaERG11_0_Fluco_F3_3_S66_L002_R2_001.fastq.gz	NNNTGACATTGACCCTAACAGAG	CLOP279-E10	TCTCACTCGTGTGTGCGTAG	CLOP273-F7	2500000
50		CaERG11_0_Isa_F3_A		CaERG11	0	Isa	F3	A	L001	CaERG11_0_Isa_F3_A_R1.fastq.gz	CaERG11_0_Isa_F3_A_R2.fastq.gz	NTGACATTGACCCTAACAGAG	CLOP279-E6	NNTCTCACTCGTGTGTGCGTAG	CLOP279-F8	5000000
58		CaERG11_0_Isa_F3_B		CaERG11	0	Isa	F3	B	L001	CaERG11_0_Isa_F3_B_R1.fastq.gz	CaERG11_0_Isa_F3_B_R2.fastq.gz	NNTGACATTGACCCTAACAGAG	CLOP279-E8	NTCTCACTCGTGTGTGCGTAG	CLOP279-F6	5000000
66		CaERG11_0_Isa_F3_C		CaERG11	0	Isa	F3	C	L001	CaERG11_0_Isa_F3_C_R1.fastq.gz	CaERG11_0_Isa_F3_C_R2.fastq.gz	NNNTGACATTGACCCTAACAGAG	CLOP279-E10	TCTCACTCGTGTGTGCGTAG	CLOP273-F7	5000000
2		CaERG11_0_Itra_F3_A		CaERG11	0	Itra	F3	A	L001	CaERG11_0_Itra_F3_A_R1.fastq.gz	CaERG11_0_Itra_F3_A_R2.fastq.gz	NTGACATTGACCCTAACAGAG	CLOP279-E6	NNTCTCACTCGTGTGTGCGTAG	CLOP279-F8	5000000
10		CaERG11_0_Itra_F3_B		CaERG11	0	Itra	F3	B	L001	CaERG11_0_Itra_F3_B_R1.fastq.gz	CaERG11_0_Itra_F3_B_R2.fastq.gz	NNTGACATTGACCCTAACAGAG	CLOP279-E8	NTCTCACTCGTGTGTGCGTAG	CLOP279-F6	5000000
18		CaERG11_0_Itra_F3_C		CaERG11	0	Itra	F3	C	L001	CaERG11_0_Itra_F3_C_R1.fastq.gz	CaERG11_0_Itra_F3_C_R2.fastq.gz	NNNTGACATTGACCCTAACAGAG	CLOP279-E10	TCTCACTCGTGTGTGCGTAG	CLOP273-F7	5000000
109	3	CaERG11_0_None_F3_1_L001	CaERG11_0_None_F3_1	CaERG11	0	None	F3	1	L001	CaERG11_0_None_F3_1_S3_L001_R1_001.fastq.gz	CaERG11_0_None_F3_1_S3_L001_R2_001.fastq.gz	NTGACATTGACCCTAACAGAG	CLOP279-E6	NNTCTCACTCGTGTGTGCGTAG	CLOP279-F8	2500000
212	3	CaERG11_0_None_F3_1_L002	CaERG11_0_None_F3_1	CaERG11	0	None	F3	1	L002	CaERG11_0_None_F3_1_S3_L002_R1_001.fastq.gz	CaERG11_0_None_F3_1_S3_L002_R2_001.fastq.gz	NTGACATTGACCCTAACAGAG	CLOP279-E6	NNTCTCACTCGTGTGTGCGTAG	CLOP279-F8	2500000
110	11	CaERG11_0_None_F3_2_L001	CaERG11_0_None_F3_2	CaERG11	0	None	F3	2	L001	CaERG11_0_None_F3_2_S11_L001_R1_001.fastq.gz	CaERG11_0_None_F3_2_S11_L001_R2_001.fastq.gz	NNTGACATTGACCCTAACAGAG	CLOP279-E8	NTCTCACTCGTGTGTGCGTAG	CLOP279-F6	2500000
213	11	CaERG11_0_None_F3_2_L002	CaERG11_0_None_F3_2	CaERG11	0	None	F3	2	L002	CaERG11_0_None_F3_2_S11_L002_R1_001.fastq.gz	CaERG11_0_None_F3_2_S11_L002_R2_001.fastq.gz	NNTGACATTGACCCTAACAGAG	CLOP279-E8	NTCTCACTCGTGTGTGCGTAG	CLOP279-F6	2500000
111	19	CaERG11_0_None_F3_3_L001	CaERG11_0_None_F3_3	CaERG11	0	None	F3	3	L001	CaERG11_0_None_F3_3_S19_L001_R1_001.fastq.gz	CaERG11_0_None_F3_3_S19_L001_R2_001.fastq.gz	NNNTGACATTGACCCTAACAGAG	CLOP279-E10	TCTCACTCGTGTGTGCGTAG	CLOP273-F7	2500000
214	19	CaERG11_0_None_F3_3_L002	CaERG11_0_None_F3_3	CaERG11	0	None	F3	3	L002	CaERG11_0_None_F3_3_S19_L002_R1_001.fastq.gz	CaERG11_0_None_F3_3_S19_L002_R2_001.fastq.gz	NNNTGACATTGACCCTAACAGAG	CLOP279-E10	TCTCACTCGTGTGTGCGTAG	CLOP273-F7	2500000
98		CaERG11_0_Posaco_F3_A		CaERG11	0	Posaco	F3	A	L001	CaERG11_0_Posaco_F3_A_R1.fastq.gz	CaERG11_0_Posaco_F3_A_R2.fastq.gz	NTGACATTGACCCTAACAGAG	CLOP279-E6	NNTCTCACTCGTGTGTGCGTAG	CLOP279-F8	5000000
106		CaERG11_0_Posaco_F3_B		CaERG11	0	Posaco	F3	B	L001	CaERG11_0_Posaco_F3_B_R1.fastq.gz	CaERG11_0_Posaco_F3_B_R2.fastq.gz	NNTGACATTGACCCTAACAGAG	CLOP279-E8	NTCTCACTCGTGTGTGCGTAG	CLOP279-F6	5000000
114		CaERG11_0_Posaco_F3_C		CaERG11	0	Posaco	F3	C	L001	CaERG11_0_Posaco_F3_C_R1.fastq.gz	CaERG11_0_Posaco_F3_C_R2.fastq.gz	NNNTGACATTGACCCTAACAGAG	CLOP279-E10	TCTCACTCGTGTGTGCGTAG	CLOP273-F7	5000000
74		CaERG11_0_Vorico_F3_A		CaERG11	0	Vorico	F3	A	L001	CaERG11_0_Vorico_F3_A_R1.fastq.gz	CaERG11_0_Vorico_F3_A_R2.fastq.gz	NTGACATTGACCCTAACAGAG	CLOP279-E6	NNTCTCACTCGTGTGTGCGTAG	CLOP279-F8	5000000
82		CaERG11_0_Vorico_F3_B		CaERG11	0	Vorico	F3	B	L001	CaERG11_0_Vorico_F3_B_R1.fastq.gz	CaERG11_0_Vorico_F3_B_R2.fastq.gz	NNTGACATTGACCCTAACAGAG	CLOP279-E8	NTCTCACTCGTGTGTGCGTAG	CLOP279-F6	5000000
90		CaERG11_0_Vorico_F3_C		CaERG11	0	Vorico	F3	C	L001	CaERG11_0_Vorico_F3_C_R1.fastq.gz	CaERG11_0_Vorico_F3_C_R2.fastq.gz	NNNTGACATTGACCCTAACAGAG	CLOP279-E10	TCTCACTCGTGTGTGCGTAG	CLOP273-F7	5000000
30		CaERG11_2_Clotri_F3_A		CaERG11	2	Clotri	F3	A	L001	CaERG11_2_Clotri_F3_A_R1.fastq.gz	CaERG11_2_Clotri_F3_A_R2.fastq.gz	NTGACATTGACCCTAACAGAG	CLOP279-E6	NNTCTCACTCGTGTGTGCGTAG	CLOP279-F8	5000000
38		CaERG11_2_Clotri_F3_B		CaERG11	2	Clotri	F3	B	L001	CaERG11_2_Clotri_F3_B_R1.fastq.gz	CaERG11_2_Clotri_F3_B_R2.fastq.gz	NNTGACATTGACCCTAACAGAG	CLOP279-E8	NTCTCACTCGTGTGTGCGTAG	CLOP279-F6	5000000
46		CaERG11_2_Clotri_F3_C		CaERG11	2	Clotri	F3	C	L001	CaERG11_2_Clotri_F3_C_R1.fastq.gz	CaERG11_2_Clotri_F3_C_R2.fastq.gz	NNNTGACATTGACCCTAACAGAG	CLOP279-E10	TCTCACTCGTGTGTGCGTAG	CLOP273-F7	5000000
130	74	CaERG11_2_Fluco_F3_1_L001	CaERG11_2_Fluco_F3_1	CaERG11	2	Fluco	F3	1	L001	CaERG11_2_Fluco_F3_1_S74_L001_R1_001.fastq.gz	CaERG11_2_Fluco_F3_1_S74_L001_R2_001.fastq.gz	NTGACATTGACCCTAACAGAG	CLOP279-E6	NNTCTCACTCGTGTGTGCGTAG	CLOP279-F8	2500000
154	74	CaERG11_2_Fluco_F3_1_L002	CaERG11_2_Fluco_F3_1	CaERG11	2	Fluco	F3	1	L002	CaERG11_2_Fluco_F3_1_S74_L002_R1_001.fastq.gz	CaERG11_2_Fluco_F3_1_S74_L002_R2_001.fastq.gz	NTGACATTGACCCTAACAGAG	CLOP279-E6	NNTCTCACTCGTGTGTGCGTAG	CLOP279-F8	2500000
131	82	CaERG11_2_Fluco_F3_2_L001	CaERG11_2_Fluco_F3_2	CaERG11	2	Fluco	F3	2	L001	CaERG11_2_Fluco_F3_2_S82_L001_R1_001.fastq.gz	CaERG11_2_Fluco_F3_2_S82_L001_R2_001.fastq.gz	NNTGACATTGACCCTAACAGAG	CLOP279-E8	NTCTCACTCGTGTGTGCGTAG	CLOP279-F6	2500000
155	82	CaERG11_2_Fluco_F3_2_L002	CaERG11_2_Fluco_F3_2	CaERG11	2	Fluco	F3	2	L002	CaERG11_2_Fluco_F3_2_S82_L002_R1_001.fastq.gz	CaERG11_2_Fluco_F3_2_S82_L002_R2_001.fastq.gz	NNTGACATTGACCCTAACAGAG	CLOP279-E8	NTCTCACTCGTGTGTGCGTAG	CLOP279-F6	2500000
132	90	CaERG11_2_Fluco_F3_3_L001	CaERG11_2_Fluco_F3_3	CaERG11	2	Fluco	F3	3	L001	CaERG11_2_Fluco_F3_3_S90_L001_R1_001.fastq.gz	CaERG11_2_Fluco_F3_3_S90_L001_R2_001.fastq.gz	NNNTGACATTGACCCTAACAGAG	CLOP279-E10	TCTCACTCGTGTGTGCGTAG	CLOP273-F7	2500000
156	90	CaERG11_2_Fluco_F3_3_L002	CaERG11_2_Fluco_F3_3	CaERG11	2	Fluco	F3	3	L002	CaERG11_2_Fluco_F3_3_S90_L002_R1_001.fastq.gz	CaERG11_2_Fluco_F3_3_S90_L002_R2_001.fastq.gz	NNNTGACATTGACCCTAACAGAG	CLOP279-E10	TCTCACTCGTGTGTGCGTAG	CLOP273-F7	2500000
54		CaERG11_2_Isa_F3_A		CaERG11	2	Isa	F3	A	L001	CaERG11_2_Isa_F3_A_R1.fastq.gz	CaERG11_2_Isa_F3_A_R2.fastq.gz	NTGACATTGACCCTAACAGAG	CLOP279-E6	NNTCTCACTCGTGTGTGCGTAG	CLOP279-F8	5000000
62		CaERG11_2_Isa_F3_B		CaERG11	2	Isa	F3	B	L001	CaERG11_2_Isa_F3_B_R1.fastq.gz	CaERG11_2_Isa_F3_B_R2.fastq.gz	NNTGACATTGACCCTAACAGAG	CLOP279-E8	NTCTCACTCGTGTGTGCGTAG	CLOP279-F6	5000000
70		CaERG11_2_Isa_F3_C		CaERG11	2	Isa	F3	C	L001	CaERG11_2_Isa_F3_C_R1.fastq.gz	CaERG11_2_Isa_F3_C_R2.fastq.gz	NNNTGACATTGACCCTAACAGAG	CLOP279-E10	TCTCACTCGTGTGTGCGTAG	CLOP273-F7	5000000
6		CaERG11_2_Itra_F3_A		CaERG11	2	Itra	F3	A	L001	CaERG11_2_Itra_F3_A_R1.fastq.gz	CaERG11_2_Itra_F3_A_R2.fastq.gz	NTGACATTGACCCTAACAGAG	CLOP279-E6	NNTCTCACTCGTGTGTGCGTAG	CLOP279-F8	5000000
14		CaERG11_2_Itra_F3_B		CaERG11	2	Itra	F3	B	L001	CaERG11_2_Itra_F3_B_R1.fastq.gz	CaERG11_2_Itra_F3_B_R2.fastq.gz	NNTGACATTGACCCTAACAGAG	CLOP279-E8	NTCTCACTCGTGTGTGCGTAG	CLOP279-F6	5000000
22		CaERG11_2_Itra_F3_C		CaERG11	2	Itra	F3	C	L001	CaERG11_2_Itra_F3_C_R1.fastq.gz	CaERG11_2_Itra_F3_C_R2.fastq.gz	NNNTGACATTGACCCTAACAGAG	CLOP279-E10	TCTCACTCGTGTGTGCGTAG	CLOP273-F7	5000000
102		CaERG11_2_Posaco_F3_A		CaERG11	2	Posaco	F3	A	L001	CaERG11_2_Posaco_F3_A_R1.fastq.gz	CaERG11_2_Posaco_F3_A_R2.fastq.gz	NTGACATTGACCCTAACAGAG	CLOP279-E6	NNTCTCACTCGTGTGTGCGTAG	CLOP279-F8	5000000
110		CaERG11_2_Posaco_F3_B		CaERG11	2	Posaco	F3	B	L001	CaERG11_2_Posaco_F3_B_R1.fastq.gz	CaERG11_2_Posaco_F3_B_R2.fastq.gz	NNTGACATTGACCCTAACAGAG	CLOP279-E8	NTCTCACTCGTGTGTGCGTAG	CLOP279-F6	5000000
118		CaERG11_2_Posaco_F3_C		CaERG11	2	Posaco	F3	C	L001	CaERG11_2_Posaco_F3_C_R1.fastq.gz	CaERG11_2_Posaco_F3_C_R2.fastq.gz	NNNTGACATTGACCCTAACAGAG	CLOP279-E10	TCTCACTCGTGTGTGCGTAG	CLOP273-F7	5000000
78		CaERG11_2_Vorico_F3_A		CaERG11	2	Vorico	F3	A	L001	CaERG11_2_Vorico_F3_A_R1.fastq.gz	CaERG11_2_Vorico_F3_A_R2.fastq.gz	NTGACATTGACCCTAACAGAG	CLOP279-E6	NNTCTCACTCGTGTGTGCGTAG	CLOP279-F8	5000000
86		CaERG11_2_Vorico_F3_B		CaERG11	2	Vorico	F3	B	L001	CaERG11_2_Vorico_F3_B_R1.fastq.gz	CaERG11_2_Vorico_F3_B_R2.fastq.gz	NNTGACATTGACCCTAACAGAG	CLOP279-E8	NTCTCACTCGTGTGTGCGTAG	CLOP279-F6	5000000
94		CaERG11_2_Vorico_F3_C		CaERG11	2	Vorico	F3	C	L001	CaERG11_2_Vorico_F3_C_R1.fastq.gz	CaERG11_2_Vorico_F3_C_R2.fastq.gz	NNNTGACATTGACCCTAACAGAG	CLOP279-E10	TCTCACTCGTGTGTGCGTAG	CLOP273-F7	5000000
133	31	CaERG11_3_None_F3_1_L001	CaERG11_3_None_F3_1	CaERG11	3	None	F3	1	L001	CaERG11_3_None_F3_1_S31_L001_R1_001.fastq.gz	CaERG11_3_None_F3_1_S31_L001_R2_001.fastq.gz	NTGACATTGACCCTAACAGAG	CLOP279-E6	NNTCTCACTCGTGTGTGCGTAG	CLOP279-F8	2500000
157	31	CaERG11_3_None_F3_1_L002	CaERG11_3_None_F3_1	CaERG11	3	None	F3	1	L002	CaERG11_3_None_F3_1_S31_L002_R1_001.fastq.gz	CaERG11_3_None_F3_1_S31_L002_R2_001.fastq.gz	NTGACATTGACCCTAACAGAG	CLOP279-E6	NNTCTCACTCGTGTGTGCGTAG	CLOP279-F8	2500000
134	38	CaERG11_3_None_F3_2_L001	CaERG11_3_None_F3_2	CaERG11	3	None	F3	2	L001	CaERG11_3_None_F3_2_S38_L001_R1_001.fastq.gz	CaERG11_3_None_F3_2_S38_L001_R2_001.fastq.gz	NNTGACATTGACCCTAACAGAG	CLOP279-E8	NTCTCACTCGTGTGTGCGTAG	CLOP279-F6	2500000
158	38	CaERG11_3_None_F3_2_L002	CaERG11_3_None_F3_2	CaERG11	3	None	F3	2	L002	CaERG11_3_None_F3_2_S38_L002_R1_001.fastq.gz	CaERG11_3_None_F3_2_S38_L002_R2_001.fastq.gz	NNTGACATTGACCCTAACAGAG	CLOP279-E8	NTCTCACTCGTGTGTGCGTAG	CLOP279-F6	2500000
135	46	CaERG11_3_None_F3_3_L001	CaERG11_3_None_F3_3	CaERG11	3	None	F3	3	L001	CaERG11_3_None_F3_3_S46_L001_R1_001.fastq.gz	CaERG11_3_None_F3_3_S46_L001_R2_001.fastq.gz	NNNTGACATTGACCCTAACAGAG	CLOP279-E10	TCTCACTCGTGTGTGCGTAG	CLOP273-F7	2500000
159	46	CaERG11_3_None_F3_3_L002	CaERG11_3_None_F3_3	CaERG11	3	None	F3	3	L002	CaERG11_3_None_F3_3_S46_L002_R1_001.fastq.gz	CaERG11_3_None_F3_3_S46_L002_R2_001.fastq.gz	NNNTGACATTGACCCTAACAGAG	CLOP279-E10	TCTCACTCGTGTGTGCGTAG	CLOP273-F7	2500000

### Sheet: F4
Sample	number	Name	Condition	Locus	Timepoint	Antifungal	Fragment	Replicate	Lane	reads_file_For	reads_file_Rev	RC_for_seq	RC_for_primer	RC_rev_seq	RC_rev_primer	nbr_reads
27		CaERG11_0_Clotri_F4_A		CaERG11	0	Clotri	F4	A	L001	CaERG11_0_Clotri_F4_A_R1.fastq.gz	CaERG11_0_Clotri_F4_A_R2.fastq.gz	NCCACTTAGGATCCCTGAAAC	CLOP279-G6	NNCTCCCAAATTATTTCAGCCG	CLOP279-H8	5000000
35		CaERG11_0_Clotri_F4_B		CaERG11	0	Clotri	F4	B	L001	CaERG11_0_Clotri_F4_B_R1.fastq.gz	CaERG11_0_Clotri_F4_B_R2.fastq.gz	NNCCACTTAGGATCCCTGAAAC	CLOP279-G8	NCTCCCAAATTATTTCAGCCG	CLOP279-H6	5000000
43		CaERG11_0_Clotri_F4_C		CaERG11	0	Clotri	F4	C	L001	CaERG11_0_Clotri_F4_C_R1.fastq.gz	CaERG11_0_Clotri_F4_C_R2.fastq.gz	NNNCCACTTAGGATCCCTGAAAC	CLOP279-G10	NCTCCCAAATTATTTCAGCCG	CLOP273-H7	5000000
120		CaERG11_0_Fluco_F4_1		CaERG11	0	Fluco	F4	1	L001	CaERG11_0_Fluco_F4_1_R1.fastq.gz	CaERG11_0_Fluco_F4_1_R2.fastq.gz	NCCACTTAGGATCCCTGAAAC	CLOP279-G6	NNCTCCCAAATTATTTCAGCCG	CLOP279-H8	5000000
121		CaERG11_0_Fluco_F4_2		CaERG11	0	Fluco	F4	2	L001	CaERG11_0_Fluco_F4_2_R1.fastq.gz	CaERG11_0_Fluco_F4_2_R2.fastq.gz	NNCCACTTAGGATCCCTGAAAC	CLOP279-G8	NCTCCCAAATTATTTCAGCCG	CLOP279-H6	5000000
122		CaERG11_0_Fluco_F4_3		CaERG11	0	Fluco	F4	3	L001	CaERG11_0_Fluco_F4_3_R1.fastq.gz	CaERG11_0_Fluco_F4_3_R2.fastq.gz	NNNCCACTTAGGATCCCTGAAAC	CLOP279-G10	NCTCCCAAATTATTTCAGCCG	CLOP273-H7	5000000
51		CaERG11_0_Isa_F4_A		CaERG11	0	Isa	F4	A	L001	CaERG11_0_Isa_F4_A_R1.fastq.gz	CaERG11_0_Isa_F4_A_R2.fastq.gz	NCCACTTAGGATCCCTGAAAC	CLOP279-G6	NNCTCCCAAATTATTTCAGCCG	CLOP279-H8	5000000
59		CaERG11_0_Isa_F4_B		CaERG11	0	Isa	F4	B	L001	CaERG11_0_Isa_F4_B_R1.fastq.gz	CaERG11_0_Isa_F4_B_R2.fastq.gz	NNCCACTTAGGATCCCTGAAAC	CLOP279-G8	NCTCCCAAATTATTTCAGCCG	CLOP279-H6	5000000
67		CaERG11_0_Isa_F4_C		CaERG11	0	Isa	F4	C	L001	CaERG11_0_Isa_F4_C_R1.fastq.gz	CaERG11_0_Isa_F4_C_R2.fastq.gz	NNNCCACTTAGGATCCCTGAAAC	CLOP279-G10	NCTCCCAAATTATTTCAGCCG	CLOP273-H7	5000000
3		CaERG11_0_Itra_F4_A		CaERG11	0	Itra	F4	A	L001	CaERG11_0_Itra_F4_A_R1.fastq.gz	CaERG11_0_Itra_F4_A_R2.fastq.gz	NCCACTTAGGATCCCTGAAAC	CLOP279-G6	NNCTCCCAAATTATTTCAGCCG	CLOP279-H8	5000000
11		CaERG11_0_Itra_F4_B		CaERG11	0	Itra	F4	B	L001	CaERG11_0_Itra_F4_B_R1.fastq.gz	CaERG11_0_Itra_F4_B_R2.fastq.gz	NNCCACTTAGGATCCCTGAAAC	CLOP279-G8	NCTCCCAAATTATTTCAGCCG	CLOP279-H6	5000000
19		CaERG11_0_Itra_F4_C		CaERG11	0	Itra	F4	C	L001	CaERG11_0_Itra_F4_C_R1.fastq.gz	CaERG11_0_Itra_F4_C_R2.fastq.gz	NNNCCACTTAGGATCCCTGAAAC	CLOP279-G10	NCTCCCAAATTATTTCAGCCG	CLOP273-H7	5000000
160	4	CaERG11_0_None_F4_1_L001	CaERG11_0_None_F4_1	CaERG11	0	None	F4	1	L001	CaERG11_0_None_F4_1_S4_L001_R1_001.fastq.gz	CaERG11_0_None_F4_1_S4_L001_R2_001.fastq.gz	NCCACTTAGGATCCCTGAAAC	CLOP279-G6	NNCTCCCAAATTATTTCAGCCG	CLOP279-H8	2500000
186	4	CaERG11_0_None_F4_1_L002	CaERG11_0_None_F4_1	CaERG11	0	None	F4	1	L002	CaERG11_0_None_F4_1_S4_L002_R1_001.fastq.gz	CaERG11_0_None_F4_1_S4_L002_R2_001.fastq.gz	NCCACTTAGGATCCCTGAAAC	CLOP279-G6	NNCTCCCAAATTATTTCAGCCG	CLOP279-H8	2500000
161	12	CaERG11_0_None_F4_2_L001	CaERG11_0_None_F4_2	CaERG11	0	None	F4	2	L001	CaERG11_0_None_F4_2_S12_L001_R1_001.fastq.gz	CaERG11_0_None_F4_2_S12_L001_R2_001.fastq.gz	NNCCACTTAGGATCCCTGAAAC	CLOP279-G8	NCTCCCAAATTATTTCAGCCG	CLOP279-H6	2500000
187	12	CaERG11_0_None_F4_2_L002	CaERG11_0_None_F4_2	CaERG11	0	None	F4	2	L002	CaERG11_0_None_F4_2_S12_L002_R1_001.fastq.gz	CaERG11_0_None_F4_2_S12_L002_R2_001.fastq.gz	NNCCACTTAGGATCCCTGAAAC	CLOP279-G8	NCTCCCAAATTATTTCAGCCG	CLOP279-H6	2500000
162	20	CaERG11_0_None_F4_3_L001	CaERG11_0_None_F4_3	CaERG11	0	None	F4	3	L001	CaERG11_0_None_F4_3_S20_L001_R1_001.fastq.gz	CaERG11_0_None_F4_3_S20_L001_R2_001.fastq.gz	NNNCCACTTAGGATCCCTGAAAC	CLOP279-G10	CTCCCAAATTATTTCAGCCG	CLOP273-H7	2500000
188	20	CaERG11_0_None_F4_3_L002	CaERG11_0_None_F4_3	CaERG11	0	None	F4	3	L002	CaERG11_0_None_F4_3_S20_L002_R1_001.fastq.gz	CaERG11_0_None_F4_3_S20_L002_R2_001.fastq.gz	NNNCCACTTAGGATCCCTGAAAC	CLOP279-G10	CTCCCAAATTATTTCAGCCG	CLOP273-H7	2500000
99		CaERG11_0_Posaco_F4_A		CaERG11	0	Posaco	F4	A	L001	CaERG11_0_Posaco_F4_A_R1.fastq.gz	CaERG11_0_Posaco_F4_A_R2.fastq.gz	NCCACTTAGGATCCCTGAAAC	CLOP279-G6	NNCTCCCAAATTATTTCAGCCG	CLOP279-H8	5000000
107		CaERG11_0_Posaco_F4_B		CaERG11	0	Posaco	F4	B	L001	CaERG11_0_Posaco_F4_B_R1.fastq.gz	CaERG11_0_Posaco_F4_B_R2.fastq.gz	NNCCACTTAGGATCCCTGAAAC	CLOP279-G8	NCTCCCAAATTATTTCAGCCG	CLOP279-H6	5000000
115		CaERG11_0_Posaco_F4_C		CaERG11	0	Posaco	F4	C	L001	CaERG11_0_Posaco_F4_C_R1.fastq.gz	CaERG11_0_Posaco_F4_C_R2.fastq.gz	NNNCCACTTAGGATCCCTGAAAC	CLOP279-G10	NCTCCCAAATTATTTCAGCCG	CLOP273-H7	5000000						u
75		CaERG11_0_Vorico_F4_A		CaERG11	0	Vorico	F4	A	L001	CaERG11_0_Vorico_F4_A_R1.fastq.gz	CaERG11_0_Vorico_F4_A_R2.fastq.gz	NCCACTTAGGATCCCTGAAAC	CLOP279-G6	NNCTCCCAAATTATTTCAGCCG	CLOP279-H8	5000000
83		CaERG11_0_Vorico_F4_B		CaERG11	0	Vorico	F4	B	L001	CaERG11_0_Vorico_F4_B_R1.fastq.gz	CaERG11_0_Vorico_F4_B_R2.fastq.gz	NNCCACTTAGGATCCCTGAAAC	CLOP279-G8	NCTCCCAAATTATTTCAGCCG	CLOP279-H6	5000000
91		CaERG11_0_Vorico_F4_C		CaERG11	0	Vorico	F4	C	L001	CaERG11_0_Vorico_F4_C_R1.fastq.gz	CaERG11_0_Vorico_F4_C_R2.fastq.gz	NNNCCACTTAGGATCCCTGAAAC	CLOP279-G10	NCTCCCAAATTATTTCAGCCG	CLOP273-H7	5000000
31		CaERG11_2_Clotri_F4_A		CaERG11	2	Clotri	F4	A	L001	CaERG11_2_Clotri_F4_A_R1.fastq.gz	CaERG11_2_Clotri_F4_A_R2.fastq.gz	NCCACTTAGGATCCCTGAAAC	CLOP279-G6	NNCTCCCAAATTATTTCAGCCG	CLOP279-H8	5000000
39		CaERG11_2_Clotri_F4_B		CaERG11	2	Clotri	F4	B	L001	CaERG11_2_Clotri_F4_B_R1.fastq.gz	CaERG11_2_Clotri_F4_B_R2.fastq.gz	NNCCACTTAGGATCCCTGAAAC	CLOP279-G8	NCTCCCAAATTATTTCAGCCG	CLOP279-H6	5000000
47		CaERG11_2_Clotri_F4_C		CaERG11	2	Clotri	F4	C	L001	CaERG11_2_Clotri_F4_C_R1.fastq.gz	CaERG11_2_Clotri_F4_C_R2.fastq.gz	NNNCCACTTAGGATCCCTGAAAC	CLOP279-G10	NCTCCCAAATTATTTCAGCCG	CLOP273-H7	5000000
123		CaERG11_2_Fluco_F4_1		CaERG11	2	Fluco	F4	1	L001	CaERG11_2_Fluco_F4_1_R1.fastq.gz	CaERG11_2_Fluco_F4_1_R2.fastq.gz	NCCACTTAGGATCCCTGAAAC	CLOP279-G6	NNCTCCCAAATTATTTCAGCCG	CLOP279-H8	5000000
124		CaERG11_2_Fluco_F4_2		CaERG11	2	Fluco	F4	2	L001	CaERG11_2_Fluco_F4_2_R1.fastq.gz	CaERG11_2_Fluco_F4_2_R2.fastq.gz	NNCCACTTAGGATCCCTGAAAC	CLOP279-G8	NCTCCCAAATTATTTCAGCCG	CLOP279-H6	5000000
125		CaERG11_2_Fluco_F4_3		CaERG11	2	Fluco	F4	3	L001	CaERG11_2_Fluco_F4_3_R1.fastq.gz	CaERG11_2_Fluco_F4_3_R2.fastq.gz	NNNCCACTTAGGATCCCTGAAAC	CLOP279-G10	NCTCCCAAATTATTTCAGCCG	CLOP273-H7	5000000
55		CaERG11_2_Isa_F4_A		CaERG11	2	Isa	F4	A	L001	CaERG11_2_Isa_F4_A_R1.fastq.gz	CaERG11_2_Isa_F4_A_R2.fastq.gz	NCCACTTAGGATCCCTGAAAC	CLOP279-G6	NNCTCCCAAATTATTTCAGCCG	CLOP279-H8	5000000
63		CaERG11_2_Isa_F4_B		CaERG11	2	Isa	F4	B	L001	CaERG11_2_Isa_F4_B_R1.fastq.gz	CaERG11_2_Isa_F4_B_R2.fastq.gz	NNCCACTTAGGATCCCTGAAAC	CLOP279-G8	NCTCCCAAATTATTTCAGCCG	CLOP279-H6	5000000
71		CaERG11_2_Isa_F4_C		CaERG11	2	Isa	F4	C	L001	CaERG11_2_Isa_F4_C_R1.fastq.gz	CaERG11_2_Isa_F4_C_R2.fastq.gz	NNNCCACTTAGGATCCCTGAAAC	CLOP279-G10	NCTCCCAAATTATTTCAGCCG	CLOP273-H7	5000000
7		CaERG11_2_Itra_F4_A		CaERG11	2	Itra	F4	A	L001	CaERG11_2_Itra_F4_A_R1.fastq.gz	CaERG11_2_Itra_F4_A_R2.fastq.gz	NCCACTTAGGATCCCTGAAAC	CLOP279-G6	NNCTCCCAAATTATTTCAGCCG	CLOP279-H8	5000000
15		CaERG11_2_Itra_F4_B		CaERG11	2	Itra	F4	B	L001	CaERG11_2_Itra_F4_B_R1.fastq.gz	CaERG11_2_Itra_F4_B_R2.fastq.gz	NNCCACTTAGGATCCCTGAAAC	CLOP279-G8	NCTCCCAAATTATTTCAGCCG	CLOP279-H6	5000000
23		CaERG11_2_Itra_F4_C		CaERG11	2	Itra	F4	C	L001	CaERG11_2_Itra_F4_C_R1.fastq.gz	CaERG11_2_Itra_F4_C_R2.fastq.gz	NNNCCACTTAGGATCCCTGAAAC	CLOP279-G10	NCTCCCAAATTATTTCAGCCG	CLOP273-H7	5000000
103		CaERG11_2_Posaco_F4_A		CaERG11	2	Posaco	F4	A	L001	CaERG11_2_Posaco_F4_A_R1.fastq.gz	CaERG11_2_Posaco_F4_A_R2.fastq.gz	NCCACTTAGGATCCCTGAAAC	CLOP279-G6	NNCTCCCAAATTATTTCAGCCG	CLOP279-H8	5000000
111		CaERG11_2_Posaco_F4_B		CaERG11	2	Posaco	F4	B	L001	CaERG11_2_Posaco_F4_B_R1.fastq.gz	CaERG11_2_Posaco_F4_B_R2.fastq.gz	NNCCACTTAGGATCCCTGAAAC	CLOP279-G8	NCTCCCAAATTATTTCAGCCG	CLOP279-H6	5000000
119		CaERG11_2_Posaco_F4_C		CaERG11	2	Posaco	F4	C	L001	CaERG11_2_Posaco_F4_C_R1.fastq.gz	CaERG11_2_Posaco_F4_C_R2.fastq.gz	NNNCCACTTAGGATCCCTGAAAC	CLOP279-G10	NCTCCCAAATTATTTCAGCCG	CLOP273-H7	5000000
79		CaERG11_2_Vorico_F4_A		CaERG11	2	Vorico	F4	A	L001	CaERG11_2_Vorico_F4_A_R1.fastq.gz	CaERG11_2_Vorico_F4_A_R2.fastq.gz	NCCACTTAGGATCCCTGAAAC	CLOP279-G6	NNCTCCCAAATTATTTCAGCCG	CLOP279-H8	5000000
87		CaERG11_2_Vorico_F4_B		CaERG11	2	Vorico	F4	B	L001	CaERG11_2_Vorico_F4_B_R1.fastq.gz	CaERG11_2_Vorico_F4_B_R2.fastq.gz	NNCCACTTAGGATCCCTGAAAC	CLOP279-G8	NCTCCCAAATTATTTCAGCCG	CLOP279-H6	5000000
95		CaERG11_2_Vorico_F4_C		CaERG11	2	Vorico	F4	C	L001	CaERG11_2_Vorico_F4_C_R1.fastq.gz	CaERG11_2_Vorico_F4_C_R2.fastq.gz	NNNCCACTTAGGATCCCTGAAAC	CLOP279-G10	NCTCCCAAATTATTTCAGCCG	CLOP273-H7	5000000
183	32	CaERG11_3_None_F4_1_L001	CaERG11_3_None_F4_1	CaERG11	3	None	F4	1	L001	CaERG11_3_None_F4_1_S32_L001_R1_001.fastq.gz	CaERG11_3_None_F4_1_S32_L001_R2_001.fastq.gz	NCCACTTAGGATCCCTGAAAC	CLOP279-G6	NNCTCCCAAATTATTTCAGCCG	CLOP279-H8	2500000
209	32	CaERG11_3_None_F4_1_L002	CaERG11_3_None_F4_1	CaERG11	3	None	F4	1	L002	CaERG11_3_None_F4_1_S32_L002_R1_001.fastq.gz	CaERG11_3_None_F4_1_S32_L002_R2_001.fastq.gz	NCCACTTAGGATCCCTGAAAC	CLOP279-G6	NNCTCCCAAATTATTTCAGCCG	CLOP279-H8	2500000
184	39	CaERG11_3_None_F4_2_L001	CaERG11_3_None_F4_2	CaERG11	3	None	F4	2	L001	CaERG11_3_None_F4_2_S39_L001_R1_001.fastq.gz	CaERG11_3_None_F4_2_S39_L001_R2_001.fastq.gz	NNCCACTTAGGATCCCTGAAAC	CLOP279-G8	NCTCCCAAATTATTTCAGCCG	CLOP279-H6	2500000
210	39	CaERG11_3_None_F4_2_L002	CaERG11_3_None_F4_2	CaERG11	3	None	F4	2	L002	CaERG11_3_None_F4_2_S39_L002_R1_001.fastq.gz	CaERG11_3_None_F4_2_S39_L002_R2_001.fastq.gz	NNCCACTTAGGATCCCTGAAAC	CLOP279-G8	NCTCCCAAATTATTTCAGCCG	CLOP279-H6	2500000
185	47	CaERG11_3_None_F4_3_L001	CaERG11_3_None_F4_3	CaERG11	3	None	F4	3	L001	CaERG11_3_None_F4_3_S47_L001_R1_001.fastq.gz	CaERG11_3_None_F4_3_S47_L001_R2_001.fastq.gz	NNNCCACTTAGGATCCCTGAAAC	CLOP279-G10	CTCCCAAATTATTTCAGCCG	CLOP273-H7	2500000
211	47	CaERG11_3_None_F4_3_L002	CaERG11_3_None_F4_3	CaERG11	3	None	F4	3	L002	CaERG11_3_None_F4_3_S47_L002_R1_001.fastq.gz	CaERG11_3_None_F4_3_S47_L002_R2_001.fastq.gz	NNNCCACTTAGGATCCCTGAAAC	CLOP279-G10	CTCCCAAATTATTTCAGCCG	CLOP273-H7	2500000
