## Supplementary material for "Most azole antifungal resistance mutations in the drug target provide cross-resistance and carry no intrinsic fitness cost": Sup file

### Sheet: F1
Sample	number	Name	Condition	Locus	Timepoint	Antifungal	Fragment	Replicate	Lane	OD	reads_wanted	reads_before	reads_percent	reads_after_merge	merge_percent	nbr_seq_unique	nbr_seq_single	nbr_single_seq_percent	nbr_reads_single	percent_singletons	reads_align	reads_wt	percent_after_align	percent_WT_seq_align	percent_WT_seq_after_merge
24		CaERG11_0_Clotri_F1_A	CaERG11_0_Clotri_F1_A	CaERG11	0	Clotri	F1	A	L001	0	5000000	5286093	105.722	4989961	94.3979	1297427	1113525	85.8256	1113525	22.3153	4954935	444237	99.2981	8.96555	8.90261
32		CaERG11_0_Clotri_F1_B	CaERG11_0_Clotri_F1_B	CaERG11	0	Clotri	F1	B	L001	0	5000000	5100211	102.004	4715530	92.4575	1086564	929690	85.5624	929690	19.7155	4681225	679191	99.2725	14.5088	14.4033
40		CaERG11_0_Clotri_F1_C	CaERG11_0_Clotri_F1_C	CaERG11	0	Clotri	F1	C	L001	0	5000000	4632035	92.6407	4556119	98.3611	1212915	1041224	85.8448	1041224	22.8533	4527214	410004	99.3656	9.05643	8.99897
48		CaERG11_0_Isa_F1_A	CaERG11_0_Isa_F1_A	CaERG11	0	Isa	F1	A	L001	0	5000000	4139120	82.7824	4076210	98.4801	1006718	855342	84.9634	855342	20.9838	4051810	503425	99.4014	12.4247	12.3503
56		CaERG11_0_Isa_F1_B	CaERG11_0_Isa_F1_B	CaERG11	0	Isa	F1	B	L001	0	5000000	5378713	107.574	5307995	98.6852	1376945	1192899	86.6337	1192899	22.4736	5273773	533424	99.3553	10.1147	10.0494
64		CaERG11_0_Isa_F1_C	CaERG11_0_Isa_F1_C	CaERG11	0	Isa	F1	C	L001	0	5000000	4412973	88.2595	4348816	98.5462	1078070	911054	84.5079	911054	20.9495	4320722	610374	99.354	14.1267	14.0354
0		CaERG11_0_Itra_F1_A	CaERG11_0_Itra_F1_A	CaERG11	0	Itra	F1	A	L001	0	5000000	3942291	78.8458	3682783	93.4173	929852	847748	91.1702	847748	23.0192	3657126	378654	99.3033	10.3539	10.2817
8		CaERG11_0_Itra_F1_B	CaERG11_0_Itra_F1_B	CaERG11	0	Itra	F1	B	L001	0	5000000	3485374	69.7075	3368708	96.6527	1094968	918628	83.8954	918628	27.2694	3348190	103068	99.3909	3.07832	3.05957
16		CaERG11_0_Itra_F1_C	CaERG11_0_Itra_F1_C	CaERG11	0	Itra	F1	C	L001	0	5000000	4847327	96.9465	4477923	92.3792	1086698	957276	88.0903	957276	21.3777	4440285	158684	99.1595	3.57373	3.5437
96		CaERG11_0_Posaco_F1_A	CaERG11_0_Posaco_F1_A	CaERG11	0	Posaco	F1	A	L001	0	5000000	3945199	78.904	3888812	98.5707	960527	814933	84.8423	814933	20.9558	3859362	262904	99.2427	6.81211	6.76052
104		CaERG11_0_Posaco_F1_B	CaERG11_0_Posaco_F1_B	CaERG11	0	Posaco	F1	B	L001	0	5000000	5562577	111.252	5496969	98.8205	1589947	1317495	82.8641	1317495	23.9677	5458464	513934	99.2995	9.41536	9.34941
112		CaERG11_0_Posaco_F1_C	CaERG11_0_Posaco_F1_C	CaERG11	0	Posaco	F1	C	L001	0	5000000	4146804	82.9361	4095472	98.7621	1208650	1019326	84.3359	1019326	24.8891	4065486	295078	99.2678	7.25812	7.20498
72		CaERG11_0_Vorico_F1_A	CaERG11_0_Vorico_F1_A	CaERG11	0	Vorico	F1	A	L001	0	5000000	5146785	102.936	4857951	94.3881	1864530	1568721	84.1349	1568721	32.2918	4828008	252934	99.3836	5.23889	5.2066
80		CaERG11_0_Vorico_F1_B	CaERG11_0_Vorico_F1_B	CaERG11	0	Vorico	F1	B	L001	0	5000000	4165533	83.3107	3917724	94.051	1435341	1215171	84.6608	1215171	31.0173	3887532	275606	99.2293	7.08949	7.03485
88		CaERG11_0_Vorico_F1_C	CaERG11_0_Vorico_F1_C	CaERG11	0	Vorico	F1	C	L001	0	5000000	4098117	81.9623	3934613	96.0103	1708419	1267086	74.1672	1267086	32.2036	3898613	95244	99.085	2.44302	2.42067
28		CaERG11_2_Clotri_F1_A	CaERG11_2_Clotri_F1_A	CaERG11	2	Clotri	F1	A	L001	8.07956	5000000	5270051	105.401	5179771	98.2869	1773547	1516674	85.5164	1516674	29.2807	5134792	411740	99.1316	8.01863	7.949
36		CaERG11_2_Clotri_F1_B	CaERG11_2_Clotri_F1_B	CaERG11	2	Clotri	F1	B	L001	8.47629	5000000	4130467	82.6093	4086796	98.9427	2304620	2033044	88.216	2033044	49.7466	4061938	127005	99.3917	3.12671	3.10769
44		CaERG11_2_Clotri_F1_C	CaERG11_2_Clotri_F1_C	CaERG11	2	Clotri	F1	C	L001	8.32783	5000000	3461578	69.2316	3422165	98.8614	1633135	1437014	87.9911	1437014	41.9914	3399791	208279	99.3462	6.12623	6.08618
52		CaERG11_2_Isa_F1_A	CaERG11_2_Isa_F1_A	CaERG11	2	Isa	F1	A	L001	11.0559	5000000	3589355	71.7871	3438719	95.8033	1221564	929705	76.1078	929705	27.0364	3413250	59903	99.2593	1.75501	1.74201
60		CaERG11_2_Isa_F1_B	CaERG11_2_Isa_F1_B	CaERG11	2	Isa	F1	B	L001	11.127	5000000	3344929	66.8986	3244072	96.9848	636723	562353	88.3199	562353	17.3348	3221781	201495	99.3129	6.25415	6.21118
68		CaERG11_2_Isa_F1_C	CaERG11_2_Isa_F1_C	CaERG11	2	Isa	F1	C	L001	11.0828	5000000	4338259	86.7652	4291702	98.9268	2308034	1970307	85.3673	1970307	45.9097	4267045	129089	99.4255	3.02526	3.00787
4		CaERG11_2_Itra_F1_A	CaERG11_2_Itra_F1_A	CaERG11	2	Itra	F1	A	L001	8.78275	5000000	3942996	78.8599	3892067	98.7084	1757120	1540510	87.6724	1540510	39.5808	3869205	130356	99.4126	3.36906	3.34927
12		CaERG11_2_Itra_F1_B	CaERG11_2_Itra_F1_B	CaERG11	2	Itra	F1	B	L001	9.38828	5000000	5756160	115.123	5678658	98.6536	2114842	1770732	83.7288	1770732	31.1822	5630023	251760	99.1435	4.47174	4.43344
20		CaERG11_2_Itra_F1_C	CaERG11_2_Itra_F1_C	CaERG11	2	Itra	F1	C	L001	9.30115	5000000	4546509	90.9302	4486300	98.6757	1590544	1347356	84.7104	1347356	30.0327	4445136	207907	99.0825	4.67718	4.63426
100		CaERG11_2_Posaco_F1_A	CaERG11_2_Posaco_F1_A	CaERG11	2	Posaco	F1	A	L001	10.2487	5000000	4665975	93.3195	4451755	95.4089	1676676	1379978	82.3044	1379978	30.9985	4414396	168676	99.1608	3.82104	3.78898
108		CaERG11_2_Posaco_F1_B	CaERG11_2_Posaco_F1_B	CaERG11	2	Posaco	F1	B	L001	10.1677	5000000	3736188	74.7238	3643525	97.5199	863517	733498	84.9431	733498	20.1315	3613392	235273	99.173	6.51114	6.45729
116		CaERG11_2_Posaco_F1_C	CaERG11_2_Posaco_F1_C	CaERG11	2	Posaco	F1	C	L001	10.3502	5000000	3705554	74.1111	3637997	98.1769	1723409	1448884	84.0708	1448884	39.8264	3614386	108802	99.351	3.01025	2.99071
76		CaERG11_2_Vorico_F1_A	CaERG11_2_Vorico_F1_A	CaERG11	2	Vorico	F1	A	L001	7.60163	5000000	3583809	71.6762	3547194	98.9783	1325881	1165476	87.902	1165476	32.8563	3526488	253652	99.4163	7.19277	7.15078
84		CaERG11_2_Vorico_F1_B	CaERG11_2_Vorico_F1_B	CaERG11	2	Vorico	F1	B	L001	9.18943	5000000	3750080	75.0016	3704350	98.7806	1803607	1542381	85.5165	1542381	41.637	3681401	176650	99.3805	4.79844	4.76872
92		CaERG11_2_Vorico_F1_C	CaERG11_2_Vorico_F1_C	CaERG11	2	Vorico	F1	C	L001	8.88143	5000000	2823776	56.4755	2790835	98.8334	1255617	1078269	85.8756	1078269	38.6361	2773381	90558	99.3746	3.26526	3.24484
55	1	CaERG11_0_None_F1_1_L001	CaERG11_0_None_F1_1	CaERG11	0	None	F1	1	L001	8.22	3500000	4285521	122.443	4159327	97.0553	1126332	1028217	91.289	1028217	24.7208	4128352	495337	99.2553	11.9984	11.9091
56	9	CaERG11_0_None_F1_2_L001	CaERG11_0_None_F1_2	CaERG11	0	None	F1	2	L001	8.35	3500000	4351088	124.317	4225959	97.1242	1410460	1282662	90.9393	1282662	30.352	4190217	479667	99.1542	11.4473	11.3505
57	17	CaERG11_0_None_F1_3_L001	CaERG11_0_None_F1_3	CaERG11	0	None	F1	3	L001	7.79	3500000	2552878	72.9394	2521045	98.7531	555716	513471	92.3981	513471	20.3674	2502423	148562	99.2613	5.93673	5.89287
61	48	CaERG11_0_Fluco_F1_1_L001	CaERG11_0_Fluco_F1_1	CaERG11	0	Fluco	F1	1	L001	8.15	3500000	3017038	86.2011	2906347	96.3311	754062	698571	92.6411	698571	24.036	2884078	350080	99.2338	12.1384	12.0454
62	56	CaERG11_0_Fluco_F1_2_L001	CaERG11_0_Fluco_F1_2	CaERG11	0	Fluco	F1	2	L001	8.15	3500000	3038399	86.8114	2966433	97.6314	780603	721898	92.4795	721898	24.3356	2944608	374641	99.2643	12.7229	12.6293
63	64	CaERG11_0_Fluco_F1_3_L001	CaERG11_0_Fluco_F1_3	CaERG11	0	Fluco	F1	3	L001	7.8	3500000	2837762	81.0789	2796065	98.5306	627721	582372	92.7756	582372	20.8283	2772082	173899	99.1423	6.27323	6.21942
76	72	CaERG11_2_Fluco_F1_1_L001	CaERG11_2_Fluco_F1_1	CaERG11	2	Fluco	F1	1	L001	8.39232	3500000	3020968	86.3134	2882422	95.4139	801948	705362	87.9561	705362	24.4712	2859838	395250	99.2165	13.8207	13.7124
77	80	CaERG11_2_Fluco_F1_2_L001	CaERG11_2_Fluco_F1_2	CaERG11	2	Fluco	F1	2	L001	7.87971	3500000	3360534	96.0153	3251582	96.7579	788099	680873	86.3943	680873	20.9397	3226354	523234	99.2241	16.2175	16.0917
78	88	CaERG11_2_Fluco_F1_3_L001	CaERG11_2_Fluco_F1_3	CaERG11	2	Fluco	F1	3	L001	8.49809	3500000	2548170	72.8049	2511619	98.5656	709088	639010	90.1172	639010	25.4422	2488127	186773	99.0647	7.50657	7.43636
79	29	CaERG11_3_None_F1_1_L001	CaERG11_3_None_F1_1	CaERG11	3	None	F1	1	L001	8.1375	3500000	3241148	92.6042	3078622	94.9855	825284	757423	91.7773	757423	24.6027	3055674	476006	99.2546	15.5778	15.4617
80	36	CaERG11_3_None_F1_2_L001	CaERG11_3_None_F1_2	CaERG11	3	None	F1	2	L001	7.65306	3500000	2966845	84.767	2888546	97.3609	813584	747064	91.8238	747064	25.863	2866504	424828	99.2369	14.8204	14.7073
81	44	CaERG11_3_None_F1_3_L001	CaERG11_3_None_F1_3	CaERG11	3	None	F1	3	L001	8.06587	3500000	3170407	90.5831	3131008	98.7573	644379	592870	92.0064	592870	18.9354	3103926	191645	99.135	6.17428	6.12087
82	1	CaERG11_0_None_F1_1_L002	CaERG11_0_None_F1_1	CaERG11	0	None	F1	1	L002	8.22	3500000	4138886	118.254	4007788	96.8325	1075153	981065	91.2489	981065	24.479	3984575	478782	99.4208	12.0159	11.9463
83	9	CaERG11_0_None_F1_2_L002	CaERG11_0_None_F1_2	CaERG11	0	None	F1	2	L002	8.35	3500000	4146628	118.475	4019960	96.9453	1335124	1213519	90.8919	1213519	30.1873	3995864	458369	99.4006	11.4711	11.4023
84	17	CaERG11_0_None_F1_3_L002	CaERG11_0_None_F1_3	CaERG11	0	None	F1	3	L002	7.79	3500000	2456723	70.1921	2426133	98.7548	524946	485360	92.459	485360	20.0055	2411514	143543	99.3974	5.9524	5.91653
88	48	CaERG11_0_Fluco_F1_1_L002	CaERG11_0_Fluco_F1_1	CaERG11	0	Fluco	F1	1	L002	8.15	3500000	2914573	83.2735	2797256	95.9748	722920	670271	92.7172	670271	23.9617	2778719	336968	99.3373	12.1267	12.0464
89	56	CaERG11_0_Fluco_F1_2_L002	CaERG11_0_Fluco_F1_2	CaERG11	0	Fluco	F1	2	L002	8.15	3500000	2922838	83.5097	2848317	97.4504	748058	693666	92.7289	693666	24.3535	2829471	361132	99.3383	12.7632	12.6788
90	64	CaERG11_0_Fluco_F1_3_L002	CaERG11_0_Fluco_F1_3	CaERG11	0	Fluco	F1	3	L002	7.8	3500000	2722103	77.7744	2682037	98.5281	596067	553161	92.8018	553161	20.6247	2662096	167506	99.2565	6.29226	6.24548
103	72	CaERG11_2_Fluco_F1_1_L002	CaERG11_2_Fluco_F1_1	CaERG11	2	Fluco	F1	1	L002	8.39232	3500000	2906298	83.0371	2762966	95.0682	759296	665758	87.681	665758	24.0958	2747862	381494	99.4533	13.8833	13.8074
104	80	CaERG11_2_Fluco_F1_2_L002	CaERG11_2_Fluco_F1_2	CaERG11	2	Fluco	F1	2	L002	7.87971	3500000	3247324	92.7807	3135182	96.5466	753832	651610	86.4397	651610	20.7838	3114725	506930	99.3475	16.2753	16.1691
105	88	CaERG11_2_Fluco_F1_3_L002	CaERG11_2_Fluco_F1_3	CaERG11	2	Fluco	F1	3	L002	8.49809	3500000	2426961	69.3417	2394006	98.6421	666798	598919	89.8202	598919	25.0174	2377604	179407	99.3149	7.54571	7.49401
106	29	CaERG11_3_None_F1_1_L002	CaERG11_3_None_F1_1	CaERG11	3	None	F1	1	L002	8.1375	3500000	3139946	89.7127	2969022	94.5565	792023	728162	91.937	728162	24.5253	2950603	461170	99.3796	15.6297	15.5327
107	36	CaERG11_3_None_F1_2_L002	CaERG11_3_None_F1_2	CaERG11	3	None	F1	2	L002	7.65306	3500000	2858199	81.6628	2777312	97.17	775729	714520	92.1095	714520	25.727	2759374	410279	99.3541	14.8686	14.7725
108	44	CaERG11_3_None_F1_3_L002	CaERG11_3_None_F1_3	CaERG11	3	None	F1	3	L002	8.06587	3500000	3063064	87.5161	3025920	98.7874	608234	560006	92.0708	560006	18.507	3003856	185719	99.2708	6.18269	6.1376

### Sheet: F2
Sample	number	Name	Condition	Locus	Timepoint	Antifungal	Fragment	Replicate	Lane	OD	reads_wanted	reads_before	reads_percent	reads_after_merge	merge_percent	nbr_seq_unique	nbr_seq_single	nbr_single_seq_percent	nbr_reads_single	percent_singletons	reads_align	reads_wt	percent_after_align	percent_WT_seq_align	percent_WT_seq_after_merge
25		CaERG11_0_Clotri_F2_A	CaERG11_0_Clotri_F2_A	CaERG11	0	Clotri	F2	A	L001	0	5000000	3490144	69.8029	3446333	98.7447	1209796	994936	82.24	994936	28.8694	3366296	232701	97.6776	6.91267	6.75213
33		CaERG11_0_Clotri_F2_B	CaERG11_0_Clotri_F2_B	CaERG11	0	Clotri	F2	B	L001	0	5000000	3522675	70.4535	3466648	98.4095	1299425	1119637	86.164	1119637	32.2974	3380343	310222	97.5104	9.17723	8.94876
41		CaERG11_0_Clotri_F2_C	CaERG11_0_Clotri_F2_C	CaERG11	0	Clotri	F2	C	L001	0	5000000	3805774	76.1155	3740740	98.2912	1479062	1258396	85.0807	1258396	33.6403	3649321	255722	97.5561	7.00739	6.83613
49		CaERG11_0_Isa_F2_A	CaERG11_0_Isa_F2_A	CaERG11	0	Isa	F2	A	L001	0	5000000	3729137	74.5827	3673811	98.5164	1802882	1558061	86.4206	1558061	42.4099	3587278	125868	97.6446	3.50873	3.42609
57		CaERG11_0_Isa_F2_B	CaERG11_0_Isa_F2_B	CaERG11	0	Isa	F2	B	L001	0	5000000	3454827	69.0965	3391361	98.163	1586602	1391340	87.6931	1391340	41.026	3291314	153288	97.0499	4.65735	4.51996
65		CaERG11_0_Isa_F2_C	CaERG11_0_Isa_F2_C	CaERG11	0	Isa	F2	C	L001	0	5000000	3554592	71.0918	3494387	98.3063	1576979	1394541	88.4312	1394541	39.908	3434522	159452	98.2868	4.64263	4.56309
1		CaERG11_0_Itra_F2_A	CaERG11_0_Itra_F2_A	CaERG11	0	Itra	F2	A	L001	0	5000000	4123674	82.4735	4027601	97.6702	1328877	1150938	86.6098	1150938	28.5763	3936604	412667	97.7407	10.4828	10.246
9		CaERG11_0_Itra_F2_B	CaERG11_0_Itra_F2_B	CaERG11	0	Itra	F2	B	L001	0	5000000	3751388	75.0278	3684229	98.2098	1234195	1074483	87.0594	1074483	29.1644	3590914	355372	97.4672	9.89642	9.64576
17		CaERG11_0_Itra_F2_C	CaERG11_0_Itra_F2_C	CaERG11	0	Itra	F2	C	L001	0	5000000	3749228	74.9846	3674193	97.9987	1128584	973724	86.2784	973724	26.5017	3592040	418125	97.7641	11.6403	11.38
97		CaERG11_0_Posaco_F2_A	CaERG11_0_Posaco_F2_A	CaERG11	0	Posaco	F2	A	L001	0	5000000	2996032	59.9206	2955180	98.6365	1396703	1217187	87.1472	1217187	41.1883	2886617	132861	97.6799	4.60265	4.49587
105		CaERG11_0_Posaco_F2_B	CaERG11_0_Posaco_F2_B	CaERG11	0	Posaco	F2	B	L001	0	5000000	2781900	55.638	2719712	97.7645	1368911	1168622	85.3687	1168622	42.9686	2666906	80243	98.0584	3.00884	2.95042
113		CaERG11_0_Posaco_F2_C	CaERG11_0_Posaco_F2_C	CaERG11	0	Posaco	F2	C	L001	0	5000000	2898367	57.9673	2841651	98.0432	1200044	1048514	87.373	1048514	36.8981	2796862	187678	98.4238	6.71031	6.60454
73		CaERG11_0_Vorico_F2_A	CaERG11_0_Vorico_F2_A	CaERG11	0	Vorico	F2	A	L001	0	5000000	3038550	60.771	2987243	98.3115	1486837	1224778	82.3747	1224778	41.0003	2926339	86896	97.9612	2.96944	2.9089
81		CaERG11_0_Vorico_F2_B	CaERG11_0_Vorico_F2_B	CaERG11	0	Vorico	F2	B	L001	0	5000000	3430094	68.6019	3312756	96.5792	1174772	1038762	88.4224	1038762	31.3564	3260612	330142	98.426	10.1252	9.96578
89		CaERG11_0_Vorico_F2_C	CaERG11_0_Vorico_F2_C	CaERG11	0	Vorico	F2	C	L001	0	5000000	4227661	84.5532	4147953	98.1146	1777088	1587013	89.3041	1587013	38.2601	4031930	222505	97.2029	5.51857	5.36421
29		CaERG11_2_Clotri_F2_A	CaERG11_2_Clotri_F2_A	CaERG11	2	Clotri	F2	A	L001	8.69673	5000000	3469103	69.3821	3433782	98.9818	1161572	1015986	87.4665	1015986	29.588	3366778	316967	98.0487	9.41455	9.23084
37		CaERG11_2_Clotri_F2_B	CaERG11_2_Clotri_F2_B	CaERG11	2	Clotri	F2	B	L001	8.31565	5000000	3887266	77.7453	3835881	98.6781	1178216	1050155	89.1309	1050155	27.3772	3761403	421322	98.0584	11.2012	10.9837
45		CaERG11_2_Clotri_F2_C	CaERG11_2_Clotri_F2_C	CaERG11	2	Clotri	F2	C	L001	8.04601	5000000	3487436	69.7487	3428406	98.3074	1047036	938706	89.6537	938706	27.3802	3358477	436246	97.9603	12.9894	12.7245
53		CaERG11_2_Isa_F2_A	CaERG11_2_Isa_F2_A	CaERG11	2	Isa	F2	A	L001	10.4156	5000000	3842793	76.8559	3808741	99.1139	1300194	1144599	88.0329	1144599	30.0519	3738093	472108	98.1451	12.6296	12.3954
61		CaERG11_2_Isa_F2_B	CaERG11_2_Isa_F2_B	CaERG11	2	Isa	F2	B	L001	10.4207	5000000	3746714	74.9343	3687648	98.4235	1576752	1386309	87.9218	1386309	37.5933	3612979	288606	97.9752	7.98803	7.82629
69		CaERG11_2_Isa_F2_C	CaERG11_2_Isa_F2_C	CaERG11	2	Isa	F2	C	L001	10.5893	5000000	3531123	70.6225	3474904	98.4079	2106754	1930450	91.6315	1930450	55.5541	3412117	142361	98.1931	4.17222	4.09683
5		CaERG11_2_Itra_F2_A	CaERG11_2_Itra_F2_A	CaERG11	2	Itra	F2	A	L001	8.76377	5000000	4040489	80.8098	4002085	99.0495	1009414	895583	88.7231	895583	22.3779	3926708	795578	98.1166	20.2607	19.8791
13		CaERG11_2_Itra_F2_B	CaERG11_2_Itra_F2_B	CaERG11	2	Itra	F2	B	L001	8.93661	5000000	3696568	73.9314	3650225	98.7463	1023219	903543	88.304	903543	24.7531	3592937	590118	98.4306	16.4244	16.1666
21		CaERG11_2_Itra_F2_C	CaERG11_2_Itra_F2_C	CaERG11	2	Itra	F2	C	L001	7.12938	5000000	4113732	82.2746	4048308	98.4096	1100171	962831	87.5165	962831	23.7835	3978479	730362	98.2751	18.3578	18.0412
101		CaERG11_2_Posaco_F2_A	CaERG11_2_Posaco_F2_A	CaERG11	2	Posaco	F2	A	L001	9.83325	5000000	3411267	68.2253	3368909	98.7583	1443586	1270566	88.0146	1270566	37.7145	3305034	199587	98.104	6.03888	5.92438
109		CaERG11_2_Posaco_F2_B	CaERG11_2_Posaco_F2_B	CaERG11	2	Posaco	F2	B	L001	10.1741	5000000	3143655	62.8731	3076325	97.8582	1651455	1494741	90.5105	1494741	48.5885	3027716	133814	98.4199	4.41964	4.3498
117		CaERG11_2_Posaco_F2_C	CaERG11_2_Posaco_F2_C	CaERG11	2	Posaco	F2	C	L001	9.87204	5000000	3029224	60.5845	2977579	98.2951	1573112	1419165	90.2139	1419165	47.6617	2933345	176279	98.5144	6.00949	5.92021
77		CaERG11_2_Vorico_F2_A	CaERG11_2_Vorico_F2_A	CaERG11	2	Vorico	F2	A	L001	8.89766	5000000	4047345	80.9469	3997854	98.7772	1600665	1401982	87.5875	1401982	35.0684	3930029	271120	98.3035	6.89868	6.78164
85		CaERG11_2_Vorico_F2_B	CaERG11_2_Vorico_F2_B	CaERG11	2	Vorico	F2	B	L001	7.96862	5000000	3638510	72.7702	3544590	97.4187	1928361	1744091	90.4442	1744091	49.2043	3492601	130304	98.5333	3.73086	3.67614
93		CaERG11_2_Vorico_F2_C	CaERG11_2_Vorico_F2_C	CaERG11	2	Vorico	F2	C	L001	8.52453	5000000	3777093	75.5419	3645928	96.5274	1176094	1047570	89.072	1047570	28.7326	3573700	247186	98.0189	6.91681	6.77978
7	49	CaERG11_0_Fluco_F2_1_L001	CaERG11_0_Fluco_F2_1	CaERG11	0	Fluco	F2	1	L001	7.43	1500000	1241259	82.7506	1079097	86.9357	393567	364527	92.6213	364527	33.7807	1051316	105101	97.4255	9.99709	9.73972
8	57	CaERG11_0_Fluco_F2_2_L001	CaERG11_0_Fluco_F2_2	CaERG11	0	Fluco	F2	2	L001	6.52	1500000	1405214	93.6809	1370259	97.5125	535452	492041	91.8926	492041	35.9086	1333553	138985	97.3212	10.4222	10.143
9	65	CaERG11_0_Fluco_F2_3_L001	CaERG11_0_Fluco_F2_3	CaERG11	0	Fluco	F2	3	L001	6.9	1500000	1440911	96.0607	1332134	92.4508	487489	450691	92.4515	450691	33.8323	1293046	106479	97.0658	8.23474	7.99311
1	2	CaERG11_0_None_F2_1_L001	CaERG11_0_None_F2_1	CaERG11	0	None	F2	1	L001	7.96	1500000	1236062	82.4041	1152162	93.2123	475470	440994	92.7491	440994	38.2753	1120878	121303	97.2848	10.8221	10.5283
2	10	CaERG11_0_None_F2_2_L001	CaERG11_0_None_F2_2	CaERG11	0	None	F2	2	L001	7.17	1500000	1697342	113.156	1615972	95.206	1297191	1259940	97.1283	1259940	77.9679	1472512	49000	91.1224	3.32765	3.03223
3	18	CaERG11_0_None_F2_3_L001	CaERG11_0_None_F2_3	CaERG11	0	None	F2	3	L001	7.56	1500000	1266969	84.4646	1241711	98.0064	477292	442979	92.8109	442979	35.6749	1206507	143010	97.1649	11.8532	11.5172
22	73	CaERG11_2_Fluco_F2_1_L001	CaERG11_2_Fluco_F2_1	CaERG11	2	Fluco	F2	1	L001	7.50335	1500000	1432583	95.5055	1122189	78.3333	386060	349287	90.4748	349287	31.1255	1095189	160113	97.594	14.6197	14.2679
23	81	CaERG11_2_Fluco_F2_2_L001	CaERG11_2_Fluco_F2_2	CaERG11	2	Fluco	F2	2	L001	7.5157	1500000	1473275	98.2183	1425796	96.7773	441233	394900	89.4992	394900	27.6968	1378057	292383	96.6518	21.217	20.5067
24	89	CaERG11_2_Fluco_F2_3_L001	CaERG11_2_Fluco_F2_3	CaERG11	2	Fluco	F2	3	L001	8.15583	1500000	1252452	83.4968	1223258	97.6691	479948	434421	90.5142	434421	35.5134	1190012	198461	97.2822	16.6772	16.224
49	30	CaERG11_3_None_F2_1_L001	CaERG11_3_None_F2_1	CaERG11	3	None	F2	1	L001	8.16772	1500000	1260460	84.0307	1111137	88.1533	334302	308554	92.298	308554	27.7692	1074488	148998	96.7017	13.8669	13.4095
50	37	CaERG11_3_None_F2_2_L001	CaERG11_3_None_F2_2	CaERG11	3	None	F2	2	L001	8.17313	1500000	1791613	119.441	1743575	97.3187	464647	423063	91.0504	423063	24.2641	1694495	305825	97.1851	18.0482	17.5401
51	45	CaERG11_3_None_F2_3_L001	CaERG11_3_None_F2_3	CaERG11	3	None	F2	3	L001	8.01525	1500000	1080931	72.0621	1059294	97.9983	284583	264740	93.0273	264740	24.9921	1023467	173324	96.6178	16.935	16.3622
31	49	CaERG11_0_Fluco_F2_1_L002	CaERG11_0_Fluco_F2_1	CaERG11	0	Fluco	F2	1	L002	7.43	1500000	1188290	79.2193	1025153	86.2713	372131	344939	92.6929	344939	33.6476	1000882	100128	97.6325	10.004	9.76713
32	57	CaERG11_0_Fluco_F2_2_L002	CaERG11_0_Fluco_F2_2	CaERG11	0	Fluco	F2	2	L002	6.52	1500000	1339986	89.3324	1306013	97.4647	509076	467885	91.9087	467885	35.8254	1274183	132684	97.5628	10.4133	10.1595
33	65	CaERG11_0_Fluco_F2_3_L002	CaERG11_0_Fluco_F2_3	CaERG11	0	Fluco	F2	3	L002	6.9	1500000	1379578	91.9719	1270968	92.1273	462677	427878	92.4788	427878	33.6655	1236004	102541	97.249	8.29617	8.06795
25	2	CaERG11_0_None_F2_1_L002	CaERG11_0_None_F2_1	CaERG11	0	None	F2	1	L002	7.96	1500000	1167635	77.8423	1083912	92.8297	458468	426508	93.029	426508	39.349	1057042	112214	97.521	10.6159	10.3527
26	10	CaERG11_0_None_F2_2_L002	CaERG11_0_None_F2_2	CaERG11	0	None	F2	2	L002	7.17	1500000	1562902	104.193	1488815	95.2597	1214479	1181960	97.3224	1181960	79.3893	1357690	42560	91.1927	3.13474	2.85865
27	18	CaERG11_0_None_F2_3_L002	CaERG11_0_None_F2_3	CaERG11	0	None	F2	3	L002	7.56	1500000	1195534	79.7023	1172047	98.0354	460547	428432	93.0268	428432	36.5542	1140622	133650	97.3188	11.7173	11.4031
46	73	CaERG11_2_Fluco_F2_1_L002	CaERG11_2_Fluco_F2_1	CaERG11	2	Fluco	F2	1	L002	7.50335	1500000	1377239	91.8159	1065783	77.3855	367152	331241	90.219	331241	31.0796	1043466	151252	97.906	14.4952	14.1916
47	81	CaERG11_2_Fluco_F2_2_L002	CaERG11_2_Fluco_F2_2	CaERG11	2	Fluco	F2	2	L002	7.5157	1500000	1406787	93.7858	1361040	96.7481	418479	373627	89.2821	373627	27.4516	1318163	279841	96.8497	21.2296	20.5608
48	89	CaERG11_2_Fluco_F2_3_L002	CaERG11_2_Fluco_F2_3	CaERG11	2	Fluco	F2	3	L002	8.15583	1500000	1185147	79.0098	1158061	97.7145	457697	413433	90.329	413433	35.7005	1130818	186828	97.6475	16.5215	16.1328
52	30	CaERG11_3_None_F2_1_L002	CaERG11_3_None_F2_1	CaERG11	3	None	F2	1	L002	8.16772	1500000	1207792	80.5195	1054976	87.3475	319649	295449	92.4292	295449	28.0053	1020485	141672	96.7306	13.8828	13.4289
53	37	CaERG11_3_None_F2_2_L002	CaERG11_3_None_F2_2	CaERG11	3	None	F2	2	L002	8.17313	1500000	1711081	114.072	1663064	97.1938	442090	402339	91.0084	402339	24.1926	1617350	291849	97.2512	18.0449	17.5489
54	45	CaERG11_3_None_F2_3_L002	CaERG11_3_None_F2_3	CaERG11	3	None	F2	3	L002	8.01525	1500000	1037622	69.1748	1017048	98.0172	271630	252685	93.0254	252685	24.8449	983294	167402	96.6812	17.0246	16.4596

### Sheet: F3
Sample	number	Name	Condition	Locus	Timepoint	Antifungal	Fragment	Replicate	Lane	OD	reads_wanted	reads_before	reads_percent	reads_after_merge	merge_percent	nbr_seq_unique	nbr_seq_single	nbr_single_seq_percent	nbr_reads_single	percent_singletons	reads_align	reads_wt	percent_after_align	percent_WT_seq_align	percent_WT_seq_after_merge
26		CaERG11_0_Clotri_F3_A	CaERG11_0_Clotri_F3_A	CaERG11	0	Clotri	F3	A	L001	0	5000000	3055558	61.1112	2968151	97.1394	1614556	1421932	88.0695	1421932	47.9063	2935589	137466	98.903	4.68274	4.63137
34		CaERG11_0_Clotri_F3_B	CaERG11_0_Clotri_F3_B	CaERG11	0	Clotri	F3	B	L001	0	5000000	3258297	65.1659	3167955	97.2273	1272909	1092011	85.7886	1092011	34.4705	3103550	233871	97.967	7.5356	7.3824
42		CaERG11_0_Clotri_F3_C	CaERG11_0_Clotri_F3_C	CaERG11	0	Clotri	F3	C	L001	0	5000000	4050054	81.0011	3687463	91.0473	1516695	1308801	86.293	1308801	35.4933	3618826	247843	98.1386	6.84871	6.72123
50		CaERG11_0_Isa_F3_A	CaERG11_0_Isa_F3_A	CaERG11	0	Isa	F3	A	L001	0	5000000	3424876	68.4975	2925847	85.4293	1209783	1050389	86.8246	1050389	35.9003	2881713	254248	98.4916	8.82281	8.68972
58		CaERG11_0_Isa_F3_B	CaERG11_0_Isa_F3_B	CaERG11	0	Isa	F3	B	L001	0	5000000	3591234	71.8247	3495355	97.3302	1822693	1623589	89.0764	1623589	46.4499	3423461	186172	97.9432	5.43812	5.32627
66		CaERG11_0_Isa_F3_C	CaERG11_0_Isa_F3_C	CaERG11	0	Isa	F3	C	L001	0	5000000	2952796	59.0559	2710555	91.7962	2150907	2042718	94.9701	2042718	75.3616	2642363	51883	97.4842	1.96351	1.91411
2		CaERG11_0_Itra_F3_A	CaERG11_0_Itra_F3_A	CaERG11	0	Itra	F3	A	L001	0	5000000	3824846	76.4969	3702825	96.8098	1260144	1131787	89.8141	1131787	30.5655	3639979	531091	98.3028	14.5905	14.3429
10		CaERG11_0_Itra_F3_B	CaERG11_0_Itra_F3_B	CaERG11	0	Itra	F3	B	L001	0	5000000	3672232	73.4446	3579080	97.4633	1290001	1142814	88.5902	1142814	31.9304	3530691	399789	98.648	11.3233	11.1702
18		CaERG11_0_Itra_F3_C	CaERG11_0_Itra_F3_C	CaERG11	0	Itra	F3	C	L001	0	5000000	3107073	62.1415	2817346	90.6752	967200	866091	89.5462	866091	30.7414	2765932	327836	98.1751	11.8526	11.6363
98		CaERG11_0_Posaco_F3_A	CaERG11_0_Posaco_F3_A	CaERG11	0	Posaco	F3	A	L001	0	5000000	2886779	57.7356	2777921	96.2291	1316220	1129399	85.8062	1129399	40.6563	2729409	153043	98.2537	5.60718	5.50926
106		CaERG11_0_Posaco_F3_B	CaERG11_0_Posaco_F3_B	CaERG11	0	Posaco	F3	B	L001	0	5000000	2388599	47.772	2276505	95.3071	1503049	1342705	89.3321	1342705	58.981	2238889	52236	98.3476	2.33312	2.29457
114		CaERG11_0_Posaco_F3_C	CaERG11_0_Posaco_F3_C	CaERG11	0	Posaco	F3	C	L001	0	5000000	2583319	51.6664	2327056	90.0801	1636425	1507825	92.1414	1507825	64.7954	2178582	56779	93.6197	2.60624	2.43995
74		CaERG11_0_Vorico_F3_A	CaERG11_0_Vorico_F3_A	CaERG11	0	Vorico	F3	A	L001	0	5000000	3558647	71.1729	3445487	96.8201	1996423	1757883	88.0516	1757883	51.0199	3407456	108776	98.8962	3.19229	3.15706
82		CaERG11_0_Vorico_F3_B	CaERG11_0_Vorico_F3_B	CaERG11	0	Vorico	F3	B	L001	0	5000000	3689821	73.7964	3592590	97.3649	1970902	1737692	88.1673	1737692	48.3688	3546835	123969	98.7264	3.4952	3.45069
90		CaERG11_0_Vorico_F3_C	CaERG11_0_Vorico_F3_C	CaERG11	0	Vorico	F3	C	L001	0	5000000	3618130	72.3626	3279113	90.63	1384801	1203487	86.9069	1203487	36.7016	3204182	222028	97.7149	6.92932	6.77098
30		CaERG11_2_Clotri_F3_A	CaERG11_2_Clotri_F3_A	CaERG11	2	Clotri	F3	A	L001	8.02708	5000000	3743416	74.8683	3652290	97.5657	835845	736055	88.0612	736055	20.1532	3607521	827429	98.7742	22.9362	22.6551
38		CaERG11_2_Clotri_F3_B	CaERG11_2_Clotri_F3_B	CaERG11	2	Clotri	F3	B	L001	8.17655	5000000	4387791	87.7558	4233274	96.4785	1203448	1051065	87.3378	1051065	24.8287	4163457	685314	98.3508	16.4602	16.1887
46		CaERG11_2_Clotri_F3_C	CaERG11_2_Clotri_F3_C	CaERG11	2	Clotri	F3	C	L001	8.68097	5000000	4475724	89.5145	4105355	91.7249	1108436	966487	87.1938	966487	23.5421	4040878	731195	98.4294	18.095	17.8108
54		CaERG11_2_Isa_F3_A	CaERG11_2_Isa_F3_A	CaERG11	2	Isa	F3	A	L001	10.7765	5000000	4083896	81.6779	3977597	97.3971	1434082	1243122	86.6842	1243122	31.2531	3923555	486209	98.6413	12.3921	12.2237
62		CaERG11_2_Isa_F3_B	CaERG11_2_Isa_F3_B	CaERG11	2	Isa	F3	B	L001	10.8645	5000000	4113661	82.2732	4013433	97.5635	1560544	1352103	86.6431	1352103	33.6894	3938626	421263	98.1361	10.6957	10.4963
70		CaERG11_2_Isa_F3_C	CaERG11_2_Isa_F3_C	CaERG11	2	Isa	F3	C	L001	10.8092	5000000	3933959	78.6792	3628404	92.2329	1859649	1684222	90.5667	1684222	46.4177	3579975	275181	98.6653	7.68667	7.58408
6		CaERG11_2_Itra_F3_A	CaERG11_2_Itra_F3_A	CaERG11	2	Itra	F3	A	L001	8.31434	5000000	4546406	90.9281	4423987	97.3073	1247648	1083841	86.8707	1083841	24.4992	4360592	901002	98.567	20.6624	20.3663
14		CaERG11_2_Itra_F3_B	CaERG11_2_Itra_F3_B	CaERG11	2	Itra	F3	B	L001	7.07569	5000000	4602149	92.043	4497348	97.7228	1356165	1172819	86.4806	1172819	26.078	4446471	782334	98.8687	17.5945	17.3955
22		CaERG11_2_Itra_F3_C	CaERG11_2_Itra_F3_C	CaERG11	2	Itra	F3	C	L001	8.08723	5000000	4020427	80.4085	3683423	91.6177	1202556	1045530	86.9423	1045530	28.3847	3629030	519813	98.5233	14.3237	14.1122
102		CaERG11_2_Posaco_F3_A	CaERG11_2_Posaco_F3_A	CaERG11	2	Posaco	F3	A	L001	10.0996	5000000	3740744	74.8149	3626085	96.9349	1425774	1235267	86.6383	1235267	34.0661	3568418	366242	98.4097	10.2634	10.1002
110		CaERG11_2_Posaco_F3_B	CaERG11_2_Posaco_F3_B	CaERG11	2	Posaco	F3	B	L001	10.4009	5000000	3403045	68.0609	3282804	96.4667	1649029	1454544	88.2061	1454544	44.308	3245971	200450	98.878	6.17535	6.10606
118		CaERG11_2_Posaco_F3_C	CaERG11_2_Posaco_F3_C	CaERG11	2	Posaco	F3	C	L001	9.85526	5000000	3097623	61.9525	2803025	90.4895	1378226	1225924	88.9494	1225924	43.7357	2766470	218247	98.6959	7.88901	7.78612
78		CaERG11_2_Vorico_F3_A	CaERG11_2_Vorico_F3_A	CaERG11	2	Vorico	F3	A	L001	8.6215	5000000	3896799	77.936	3779423	96.9879	1668711	1446067	86.6577	1446067	38.2616	3739301	250120	98.9384	6.68895	6.61794
86		CaERG11_2_Vorico_F3_B	CaERG11_2_Vorico_F3_B	CaERG11	2	Vorico	F3	B	L001	7.96366	5000000	4376577	87.5315	4279217	97.7754	1777061	1560702	87.8249	1560702	36.4717	4231492	363631	98.8847	8.59345	8.49761
94		CaERG11_2_Vorico_F3_C	CaERG11_2_Vorico_F3_C	CaERG11	2	Vorico	F3	C	L001	8.15596	5000000	4933440	98.6688	4522135	91.6629	1608788	1398908	86.9542	1398908	30.9347	4434477	466706	98.0616	10.5245	10.3205
115	50	CaERG11_0_Fluco_F3_1_L001	CaERG11_0_Fluco_F3_1	CaERG11	0	Fluco	F3	1	L001	7.42	2500000	1995172	79.8069	1960206	98.2475	642091	594508	92.5894	594508	30.3289	1924842	248584	98.1959	12.9145	12.6815
116	58	CaERG11_0_Fluco_F3_2_L001	CaERG11_0_Fluco_F3_2	CaERG11	0	Fluco	F3	2	L001	6.55	2500000	2409998	96.3999	2369613	98.3243	755261	695349	92.0674	695349	29.3444	2325925	262416	98.1563	11.2822	11.0742
117	66	CaERG11_0_Fluco_F3_3_L001	CaERG11_0_Fluco_F3_3	CaERG11	0	Fluco	F3	3	L001	7.05	2500000	1684797	67.3919	1556746	92.3996	547630	510891	93.2913	510891	32.8179	1524111	198060	97.9036	12.9951	12.7227
109	3	CaERG11_0_None_F3_1_L001	CaERG11_0_None_F3_1	CaERG11	0	None	F3	1	L001	7.85	2500000	2111012	84.4405	2057612	97.4704	617474	570372	92.3718	570372	27.7201	2022259	175537	98.2818	8.68024	8.5311
110	11	CaERG11_0_None_F3_2_L001	CaERG11_0_None_F3_2	CaERG11	0	None	F3	2	L001	7.63	2500000	1958364	78.3346	1920619	98.0726	945605	877604	92.8087	877604	45.6938	1881880	150980	97.983	8.02283	7.86101
111	19	CaERG11_0_None_F3_3_L001	CaERG11_0_None_F3_3	CaERG11	0	None	F3	3	L001	7.63	2500000	2033306	81.3322	1882560	92.5862	639167	591536	92.548	591536	31.4219	1845618	250694	98.0377	13.5832	13.3167
130	74	CaERG11_2_Fluco_F3_1_L001	CaERG11_2_Fluco_F3_1	CaERG11	2	Fluco	F3	1	L001	8.38405	2500000	2125187	85.0075	2081497	97.9442	704587	631936	89.6889	631936	30.3597	2046149	357327	98.3018	17.4634	17.1668
131	82	CaERG11_2_Fluco_F3_2_L001	CaERG11_2_Fluco_F3_2	CaERG11	2	Fluco	F3	2	L001	8.24603	2500000	2080699	83.228	2038572	97.9753	621355	550020	88.5194	550020	26.9807	1991751	453229	97.7032	22.7553	22.2327
132	90	CaERG11_2_Fluco_F3_3_L001	CaERG11_2_Fluco_F3_3	CaERG11	2	Fluco	F3	3	L001	8.33628	2500000	2176537	87.0615	2011928	92.4371	767984	693313	90.277	693313	34.4601	1967299	357038	97.7818	18.1486	17.7461
133	31	CaERG11_3_None_F3_1_L001	CaERG11_3_None_F3_1	CaERG11	3	None	F3	1	L001	8.10434	2500000	1954690	78.1876	1928359	98.6529	731938	675291	92.2607	675291	35.0189	1893704	300448	98.2029	15.8656	15.5805
134	38	CaERG11_3_None_F3_2_L001	CaERG11_3_None_F3_2	CaERG11	3	None	F3	2	L001	8.14078	2500000	2676168	107.047	2638253	98.5832	938086	853299	90.9617	853299	32.3433	2585067	467134	97.984	18.0705	17.7062
135	46	CaERG11_3_None_F3_3_L001	CaERG11_3_None_F3_3	CaERG11	3	None	F3	3	L001	8.17393	2500000	1664104	66.5642	1541096	92.6082	722855	673374	93.1548	673374	43.6945	1502987	155479	97.5271	10.3447	10.0889
139	50	CaERG11_0_Fluco_F3_1_L002	CaERG11_0_Fluco_F3_1	CaERG11	0	Fluco	F3	1	L002	7.42	2500000	1888981	75.5592	1856521	98.2816	600576	556673	92.6899	556673	29.9847	1826730	237473	98.3953	12.9999	12.7913
140	58	CaERG11_0_Fluco_F3_2_L002	CaERG11_0_Fluco_F3_2	CaERG11	0	Fluco	F3	2	L002	6.55	2500000	2284121	91.3648	2246383	98.3478	710691	655693	92.2613	655693	29.1888	2208526	250512	98.3148	11.343	11.1518
141	66	CaERG11_0_Fluco_F3_3_L002	CaERG11_0_Fluco_F3_3	CaERG11	0	Fluco	F3	3	L002	7.05	2500000	1598014	63.9206	1477489	92.4578	512527	479179	93.4934	479179	32.432	1449384	190193	98.0978	13.1223	12.8727
212	3	CaERG11_0_None_F3_1_L002	CaERG11_0_None_F3_1	CaERG11	0	None	F3	1	L002	7.85	2500000	1987328	79.4931	1936363	97.4355	571613	528345	92.4305	528345	27.2854	1908318	167177	98.5517	8.76044	8.63356
213	11	CaERG11_0_None_F3_2_L002	CaERG11_0_None_F3_2	CaERG11	0	None	F3	2	L002	7.63	2500000	1814918	72.5967	1783298	98.2578	877415	814588	92.8395	814588	45.6787	1757249	141809	98.5393	8.06994	7.95206
214	19	CaERG11_0_None_F3_3_L002	CaERG11_0_None_F3_3	CaERG11	0	None	F3	3	L002	7.63	2500000	1916890	76.6756	1776328	92.6672	593806	550149	92.6479	550149	30.9711	1745008	240411	98.2368	13.7771	13.5342
154	74	CaERG11_2_Fluco_F3_1_L002	CaERG11_2_Fluco_F3_1	CaERG11	2	Fluco	F3	1	L002	8.38405	2500000	1983451	79.338	1944149	98.0185	654001	585153	89.4728	585153	30.0982	1917934	334474	98.6516	17.4393	17.2041
155	82	CaERG11_2_Fluco_F3_2_L002	CaERG11_2_Fluco_F3_2	CaERG11	2	Fluco	F3	2	L002	8.24603	2500000	1959377	78.3751	1920947	98.0387	577496	510158	88.3397	510158	26.5576	1881384	432184	97.9404	22.9716	22.4985
156	90	CaERG11_2_Fluco_F3_3_L002	CaERG11_2_Fluco_F3_3	CaERG11	2	Fluco	F3	3	L002	8.33628	2500000	2029722	81.1889	1878562	92.5527	710775	639664	89.9953	639664	34.0507	1845255	337634	98.227	18.2974	17.973
157	31	CaERG11_3_None_F3_1_L002	CaERG11_3_None_F3_1	CaERG11	3	None	F3	1	L002	8.10434	2500000	1865432	74.6173	1840899	98.6849	692860	639769	92.3374	639769	34.7531	1812495	289457	98.4571	15.9701	15.7237
158	38	CaERG11_3_None_F3_2_L002	CaERG11_3_None_F3_2	CaERG11	3	None	F3	2	L002	8.14078	2500000	2546662	101.866	2510888	98.5953	885258	805714	91.0146	805714	32.0888	2464866	449179	98.1671	18.2233	17.8892
159	46	CaERG11_3_None_F3_3_L002	CaERG11_3_None_F3_3	CaERG11	3	None	F3	3	L002	8.17393	2500000	1579642	63.1857	1466474	92.8358	682669	635784	93.1321	635784	43.3546	1438292	149457	98.0782	10.3913	10.1916

### Sheet: F4
Sample	number	Name	Condition	Locus	Timepoint	Antifungal	Fragment	Replicate	Lane	OD	reads_wanted	reads_before	reads_percent	reads_after_merge	merge_percent	nbr_seq_unique	nbr_seq_single	nbr_single_seq_percent	nbr_reads_single	percent_singletons	reads_align	reads_wt	percent_after_align	percent_WT_seq_align	percent_WT_seq_after_merge
27		CaERG11_0_Clotri_F4_A	CaERG11_0_Clotri_F4_A	CaERG11	0	Clotri	F4	A	L001	0	5000000	3958634	79.1727	3940041	99.5303	1589252	1267738	79.7695	1267738	32.1758	3883611	154008	98.5678	3.96559	3.90879
35		CaERG11_0_Clotri_F4_B	CaERG11_0_Clotri_F4_B	CaERG11	0	Clotri	F4	B	L001	0	5000000	3595764	71.9153	3583756	99.6661	1190878	1004087	84.3149	1004087	28.0177	3541179	299052	98.8119	8.44498	8.34465
43		CaERG11_0_Clotri_F4_C	CaERG11_0_Clotri_F4_C	CaERG11	0	Clotri	F4	C	L001	0	5000000	4172715	83.4543	4158736	99.665	1184931	1014843	85.6457	1014843	24.4027	4106716	330410	98.7491	8.0456	7.94496
120		CaERG11_0_Fluco_F4_1	CaERG11_0_Fluco_F4_1	CaERG11	0	Fluco	F4	1	L001	0	5000000	3738581	74.7716	3716969	99.4219	1206843	1078416	89.3584	1078416	29.0133	3684067	390797	99.1148	10.6078	10.5139
121		CaERG11_0_Fluco_F4_2	CaERG11_0_Fluco_F4_2	CaERG11	0	Fluco	F4	2	L001	0	5000000	3872844	77.4569	3853621	99.5036	1561339	1419833	90.9369	1419833	36.8441	3811344	357237	98.9029	9.37299	9.27016
122		CaERG11_0_Fluco_F4_3	CaERG11_0_Fluco_F4_3	CaERG11	0	Fluco	F4	3	L001	0	5000000	4246149	84.923	4225327	99.5096	1201278	1070195	89.088	1070195	25.3281	4175346	513379	98.8171	12.2955	12.15
51		CaERG11_0_Isa_F4_A	CaERG11_0_Isa_F4_A	CaERG11	0	Isa	F4	A	L001	0	5000000	3953343	79.0669	3937120	99.5896	1095156	973956	88.9331	973956	24.7378	3891163	436884	98.8327	11.2276	11.0965
59		CaERG11_0_Isa_F4_B	CaERG11_0_Isa_F4_B	CaERG11	0	Isa	F4	B	L001	0	5000000	4556325	91.1265	4533371	99.4962	1761929	1478243	83.8991	1478243	32.608	4473224	218992	98.6732	4.89562	4.83067
67		CaERG11_0_Isa_F4_C	CaERG11_0_Isa_F4_C	CaERG11	0	Isa	F4	C	L001	0	5000000	3819682	76.3936	3806599	99.6575	1899807	1664346	87.6061	1664346	43.7227	3774769	129097	99.1638	3.42	3.3914
3		CaERG11_0_Itra_F4_A	CaERG11_0_Itra_F4_A	CaERG11	0	Itra	F4	A	L001	0	5000000	4775659	95.5132	4727265	98.9867	1281921	1111244	86.6858	1111244	23.5071	4665788	436454	98.6995	9.35435	9.2327
11		CaERG11_0_Itra_F4_B	CaERG11_0_Itra_F4_B	CaERG11	0	Itra	F4	B	L001	0	5000000	4229467	84.5893	4211554	99.5765	1196643	1015930	84.8983	1015930	24.1224	4165963	367033	98.9175	8.81028	8.71491
19		CaERG11_0_Itra_F4_C	CaERG11_0_Itra_F4_C	CaERG11	0	Itra	F4	C	L001	0	5000000	4309789	86.1958	4273140	99.1496	1151615	993312	86.2538	993312	23.2455	4221786	331305	98.7982	7.84751	7.7532
99		CaERG11_0_Posaco_F4_A	CaERG11_0_Posaco_F4_A	CaERG11	0	Posaco	F4	A	L001	0	5000000	3369911	67.3982	3355159	99.5622	2130884	1931705	90.6528	1931705	57.5742	3304460	74474	98.4889	2.25374	2.21969
107		CaERG11_0_Posaco_F4_B	CaERG11_0_Posaco_F4_B	CaERG11	0	Posaco	F4	B	L001	0	5000000	3618826	72.3765	3602650	99.553	1090886	972081	89.1093	972081	26.9824	3565535	383893	98.9698	10.7668	10.6559
115		CaERG11_0_Posaco_F4_C	CaERG11_0_Posaco_F4_C	CaERG11	0	Posaco	F4	C	L001	0	5000000	3325018	66.5004	3310949	99.5769	1714837	1476111	86.0788	1476111	44.5827	3278645	95052	99.0243	2.89912	2.87084
75		CaERG11_0_Vorico_F4_A	CaERG11_0_Vorico_F4_A	CaERG11	0	Vorico	F4	A	L001	0	5000000	4451071	89.0214	4418321	99.2642	1908398	1541053	80.7511	1541053	34.8787	4363194	91648	98.7523	2.10048	2.07427
83		CaERG11_0_Vorico_F4_B	CaERG11_0_Vorico_F4_B	CaERG11	0	Vorico	F4	B	L001	0	5000000	4138213	82.7643	4122940	99.6309	1628343	1373543	84.3522	1373543	33.3146	4087366	187163	99.1372	4.57906	4.53955
91		CaERG11_0_Vorico_F4_C	CaERG11_0_Vorico_F4_C	CaERG11	0	Vorico	F4	C	L001	0	5000000	4744964	94.8993	4715195	99.3726	1606946	1336918	83.1962	1336918	28.3534	4651509	129738	98.6493	2.78916	2.75149
31		CaERG11_2_Clotri_F4_A	CaERG11_2_Clotri_F4_A	CaERG11	2	Clotri	F4	A	L001	8.91088	5000000	3573210	71.4642	3560281	99.6382	1245153	1008197	80.9697	1008197	28.3179	3509836	229735	98.5831	6.54546	6.45272
39		CaERG11_2_Clotri_F4_B	CaERG11_2_Clotri_F4_B	CaERG11	2	Clotri	F4	B	L001	8.5753	5000000	3063107	61.2621	3053608	99.6899	935006	793752	84.8927	793752	25.9939	3019248	301697	98.8748	9.99246	9.88002
47		CaERG11_2_Clotri_F4_C	CaERG11_2_Clotri_F4_C	CaERG11	2	Clotri	F4	C	L001	8.64415	5000000	4809170	96.1834	4792814	99.6599	1415721	1206529	85.2236	1206529	25.1737	4735257	389568	98.7991	8.22697	8.12817
123		CaERG11_2_Fluco_F4_1	CaERG11_2_Fluco_F4_1	CaERG11	2	Fluco	F4	1	L001	7.2779	5000000	3732821	74.6564	3722512	99.7238	919758	788055	85.6807	788055	21.17	3697109	354229	99.3176	9.58124	9.51586
124		CaERG11_2_Fluco_F4_2	CaERG11_2_Fluco_F4_2	CaERG11	2	Fluco	F4	2	L001	7.66512	5000000	3934427	78.6885	3922607	99.6996	858112	727351	84.7618	727351	18.5425	3888342	448206	99.1265	11.5269	11.4262
125		CaERG11_2_Fluco_F4_3	CaERG11_2_Fluco_F4_3	CaERG11	2	Fluco	F4	3	L001	7.79886	5000000	3519462	70.3892	3509659	99.7215	822900	706372	85.8393	706372	20.1265	3472293	332442	98.9353	9.57413	9.4722
55		CaERG11_2_Isa_F4_A	CaERG11_2_Isa_F4_A	CaERG11	2	Isa	F4	A	L001	10.8992	5000000	3004321	60.0864	2993544	99.6413	885086	769427	86.9325	769427	25.7029	2956390	410212	98.7589	13.8754	13.7032
63		CaERG11_2_Isa_F4_B	CaERG11_2_Isa_F4_B	CaERG11	2	Isa	F4	B	L001	10.8556	5000000	3419642	68.3928	3406885	99.6269	1221383	1046984	85.7212	1046984	30.7314	3363884	307571	98.7378	9.14333	9.02792
71		CaERG11_2_Isa_F4_C	CaERG11_2_Isa_F4_C	CaERG11	2	Isa	F4	C	L001	10.9067	5000000	3159267	63.1853	3146473	99.595	1075312	938463	87.2736	938463	29.8259	3115877	279742	99.0276	8.97795	8.89065
7		CaERG11_2_Itra_F4_A	CaERG11_2_Itra_F4_A	CaERG11	2	Itra	F4	A	L001	9.37798	5000000	4943833	98.8767	4923967	99.5982	1214517	1035390	85.2512	1035390	21.0276	4860495	578847	98.711	11.9092	11.7557
15		CaERG11_2_Itra_F4_B	CaERG11_2_Itra_F4_B	CaERG11	2	Itra	F4	B	L001	7.54333	5000000	3600789	72.0158	3585991	99.589	943168	802692	85.1059	802692	22.3841	3551114	413104	99.0274	11.6331	11.5199
23		CaERG11_2_Itra_F4_C	CaERG11_2_Itra_F4_C	CaERG11	2	Itra	F4	C	L001	2.34347	5000000	7056590	141.132	1800156	25.5103	359425	311595	86.6926	311595	17.3093	1780118	217865	98.8869	12.2388	12.1026
103		CaERG11_2_Posaco_F4_A	CaERG11_2_Posaco_F4_A	CaERG11	2	Posaco	F4	A	L001	10.3685	5000000	3637086	72.7417	3620395	99.5411	1353775	1149059	84.8781	1149059	31.7385	3571693	199336	98.6548	5.58099	5.50592
111		CaERG11_2_Posaco_F4_B	CaERG11_2_Posaco_F4_B	CaERG11	2	Posaco	F4	B	L001	10.463	5000000	9476197	189.524	9142762	96.4813	2184670	1890856	86.5511	1890856	20.6815	9057575	679764	99.0683	7.50492	7.435
119		CaERG11_2_Posaco_F4_C	CaERG11_2_Posaco_F4_C	CaERG11	2	Posaco	F4	C	L001	10.3756	5000000	7922943	158.459	7655488	96.6243	2027531	1776221	87.6051	1776221	23.2019	7580278	524469	99.0176	6.91886	6.85089
79		CaERG11_2_Vorico_F4_A	CaERG11_2_Vorico_F4_A	CaERG11	2	Vorico	F4	A	L001	7.92584	5000000	4116938	82.3388	4097585	99.5299	1583039	1360138	85.9194	1360138	33.1936	4041668	118910	98.6354	2.9421	2.90195
87		CaERG11_2_Vorico_F4_B	CaERG11_2_Vorico_F4_B	CaERG11	2	Vorico	F4	B	L001	10.1065	5000000	3590623	71.8125	3574871	99.5613	1768252	1554738	87.9251	1554738	43.4907	3543750	137720	99.1295	3.88628	3.85245
95		CaERG11_2_Vorico_F4_C	CaERG11_2_Vorico_F4_C	CaERG11	2	Vorico	F4	C	L001	10.1285	5000000	4383226	87.6645	4347950	99.1952	1160212	987325	85.0987	987325	22.7078	4291470	160649	98.701	3.74345	3.69482
160	4	CaERG11_0_None_F4_1_L001	CaERG11_0_None_F4_1	CaERG11	0	None	F4	1	L001	7.46	2500000	2021964	80.8786	1930381	95.4706	664529	613696	92.3505	613696	31.7914	1902077	207589	98.5338	10.9138	10.7538
161	12	CaERG11_0_None_F4_2_L001	CaERG11_0_None_F4_2	CaERG11	0	None	F4	2	L001	7.27	2500000	2867481	114.699	2663102	92.8725	1009250	931868	92.3327	931868	34.9918	2617918	206258	98.3033	7.8787	7.74503
162	20	CaERG11_0_None_F4_3_L001	CaERG11_0_None_F4_3	CaERG11	0	None	F4	3	L001	7.2	2500000	1502897	60.1159	1468024	97.6796	467714	432455	92.4614	432455	29.4583	1446176	87625	98.5117	6.05908	5.96891
183	32	CaERG11_3_None_F4_1_L001	CaERG11_3_None_F4_1	CaERG11	3	None	F4	1	L001	8.66747	2500000	1929898	77.1959	1717040	88.9705	519698	475280	91.4531	475280	27.6802	1692514	261063	98.5716	15.4246	15.2042
184	39	CaERG11_3_None_F4_2_L001	CaERG11_3_None_F4_2	CaERG11	3	None	F4	2	L001	8.22419	2500000	2366900	94.676	2268396	95.8383	656972	597759	90.987	597759	26.3516	2235116	339765	98.5329	15.2012	14.9782
185	47	CaERG11_3_None_F4_3_L001	CaERG11_3_None_F4_3	CaERG11	3	None	F4	3	L001	8.29131	2500000	1719398	68.7759	1687007	98.1161	506866	466310	91.9987	466310	27.6413	1655469	224733	98.1305	13.5752	13.3214
186	4	CaERG11_0_None_F4_1_L002	CaERG11_0_None_F4_1	CaERG11	0	None	F4	1	L002	7.46	2500000	1920994	76.8398	1827471	95.1315	656294	607487	92.5632	607487	33.242	1801955	190915	98.6038	10.5949	10.447
187	12	CaERG11_0_None_F4_2_L002	CaERG11_0_None_F4_2	CaERG11	0	None	F4	2	L002	7.27	2500000	2709040	108.362	2500596	92.3056	995140	920671	92.5167	920671	36.8181	2462919	185858	98.4933	7.54625	7.43255
188	20	CaERG11_0_None_F4_3_L002	CaERG11_0_None_F4_3	CaERG11	0	None	F4	3	L002	7.2	2500000	1426750	57.07	1391161	97.5056	467129	432790	92.6489	432790	31.11	1370802	80560	98.5365	5.87685	5.79085
209	32	CaERG11_3_None_F4_1_L002	CaERG11_3_None_F4_1	CaERG11	3	None	F4	1	L002	8.66747	2500000	1872527	74.9011	1650298	88.1321	500350	458347	91.6053	458347	27.7736	1627264	250292	98.6043	15.3812	15.1665
210	39	CaERG11_3_None_F4_2_L002	CaERG11_3_None_F4_2	CaERG11	3	None	F4	2	L002	8.22419	2500000	2285502	91.4201	2183770	95.5488	632578	576070	91.067	576070	26.3796	2153086	326915	98.5949	15.1836	14.9702
211	47	CaERG11_3_None_F4_3_L002	CaERG11_3_None_F4_3	CaERG11	3	None	F4	3	L002	8.29131	2500000	1657998	66.3199	1625552	98.0431	487872	449165	92.0662	449165	27.6315	1596281	216412	98.1993	13.5573	13.3131
